# Ketamine’s pharmacogenomic network in human brain contains sub-networks associated with glutamate neurotransmission and with neuroplasticity

**DOI:** 10.1101/2020.04.28.053587

**Authors:** Gerald A. Higgins, Samuel A. Handelman, Ari Allyn-Feuer, Alex S. Ade, James S. Burns, Gilbert S. Omenn, Brian D. Athey

**Affiliations:** Department of Computational Medicine and Bioinformatics, University of Michigan Medical School, Ann Arbor, MI 48109, USA; Phenomics Health Inc., Ann Arbor, MI 48109, USA; Department of Internal Medicine, University of Michigan Medical School, Ann Arbor, MI 48109, USA; School of Public Health, University of Michigan, Ann Arbor, MI 48109, USA; Department of Human Genetics, University of Michigan Medical School, Ann Arbor, MI 48109, USA; Department of Psychiatry, University of Michigan Medical School, Ann Arbor, MI 48109, USA

**Author notes:** Corresponding author: (B.D.A.). GlaxoSmithKline, King of Prussia, PA 19406, USA.

## Abstract

The pharmacogenomic network responsible for the rapid antidepressant action of ketamine and concomitant adverse events in patients has been poorly defined. Integrative, multi-scale biological data analytics helps explain ketamine’s action. Using a validated computational pipeline, candidate ketamine-response genes and regulatory RNAs from published literature, binding affinity studies, and single nucleotide polymorphisms (SNPs) from genomewide association studies (GWAS), we identified 108 SNPs associated with 110 genes and regulatory RNAs. All of these SNPs are classified as enhancers, and additional chromatin interaction mapping in human neural cell lines and tissue shows enhancer-promoter interactions involving other network members. Pathway analysis and gene set optimization identified three composite sub-networks within the broader ketamine pharmacogenomic network. Expression patterns of ketamine network genes within the postmortem human brain are concordant with ketamine neurocircuitry based on the results of 24 published functional neuroimaging studies. The ketamine pharmacogenomic network is enriched in forebrain regions known to be rapidly activated by ketamine, including cingulate cortex and frontal cortex, and is significantly regulated by ketamine (*p*=6.26E-33; Fisher’s exact test). The ketamine pharmacogenomic network can be partitioned into distinct enhancer sub-networks associated with: (1) glutamate neurotransmission, chromatin remodeling, smoking behavior, schizophrenia, pain, nausea, vomiting, and post-operative delirium; (2) neuroplasticity, depression, and alcohol consumption; and (3) pharmacokinetics. The component sub-networks explain the diverse action mechanisms of ketamine and its analogs. These results may be useful for optimizing pharmacotherapy in patients diagnosed with depression, pain or related stress disorders.

**One Sentence Summary:** The ketamine network in the human brain consists of sub-networks associated with glutamate neurotransmission, neuroplasticity, and pharmacokinetics.
