## Supplementary material for "Ketamine’s pharmacogenomic network in human brain contains sub-networks associated with glutamate neurotransmission and with neuroplasticity": Supllemtary Table 4

### Sheet: Sheet1
GWAS SNP Reported									Regulatory elements					Chromatin interactions
GWAS SNP Reported / Population(s) [1]	Reported gene(s) [1, 2]	Variant type [1]	Reported trait [1, 3]	P-value [1]	Odds ratio or beta [1]	Confidence Interval (95%) [1]	PubMed ID [1]	EBI-NHGRI Accension Number [1]	Promoters (EPDnew); PromID [3, 4, 5, 6]	Enhancers [2, 3, 4, 5, 6, 7, 8]	Validated casual human disease enhancer-promoter pairs [10, 11]	Superenhancers (dbSUPER) [12]	eQTL [13, 14]	Hi-C Score [15, 16]	HGREEN score [17]	Enhancer RNA co-expression p-value [7, 18]	Judged by machine learning to be causal in neural cell lines but not HepG2? [19, 20, 21, 22, 23, 24, 25, 26]
rs1051730-A / ASN, EUR	CHRNA5, CHRNA3	Intergenic	Smoking status	6e-121	0.1 unit increase	[0.091-0.111]	30617275	GCST007602	CHRNA3_1 (chr15:78620986-78621045)	Enhancer: neural stem progenitor cell, SK-N-SH cells; ENCODE(ZLab), Ensembl; FANTOM: eRNA score = 40		SE_07079 SE_05923 (Brain - Hippocampus middle)SE_07917 (Brain - Inferior temporal lobe)SE_32861 (H1-ESC)SE_05045 (Brain - Cingulate gyrus)SE_68844 (H9)	5E-06, Brain - Nucleus accumbens (basal ganglia)	1E-27: Nucleus accumbens	1e-15	1e-50	Yes
rs1051730-G / EUR	CHRNA5, CHRNA3	Intergenic	Smoking status	3e-73	1.02 CPD decrease	[0.91-1.13]	20418890	GCST000666	CHRNA3_1 (chr15:78620986-78621045)	Enhancer: neural stem progenitor cell, SK-N-SH cells; ENCODE(ZLab), Ensembl; FANTOM: eRNA score = 40		SE_07079 SE_05923 (Brain - Hippocampus middle)SE_07917 (Brain - Inferior temporal lobe)SE_32861 (H1-ESC)SE_05045 (Brain - Cingulate gyrus)SE_68844 (H9)	5E-06, Brain - Nucleus accumbens (basal ganglia)	1E-27: Nucleus accumbens	1e-15	1e-50	Yes
rs1051730-A / EUR	CHRNA5, CHRNA3	Intergenic	Smoking status	7e-69	0.8 CPD increase	[0.70-0.90]	20418888	GCST000667	CHRNA3_1 (chr15:78620986-78621045)	Enhancer: neural stem progenitor cell, SK-N-SH cells; ENCODE(ZLab), Ensembl; FANTOM: eRNA score = 40		SE_07079 SE_05923 (Brain - Hippocampus middle)SE_07917 (Brain - Inferior temporal lobe)SE_32861 (H1-ESC)SE_05045 (Brain - Cingulate gyrus)SE_68844 (H9)	5E-06, Brain - Nucleus accumbens (basal ganglia)	1E-27: Nucleus accumbens	1e-15	1e-50	Yes
rs1051730-G / EUR	CHRNA5, CHRNA3	Intergenic	Smoking status	2e-66	0.08	[0.07-0.09] unit decrease	20418889	GCST000668	CHRNA3_1 (chr15:78620986-78621045)	Enhancer: neural stem progenitor cell, SK-N-SH cells; ENCODE(ZLab), Ensembl; FANTOM: eRNA score = 40		SE_07079 SE_05923 (Brain - Hippocampus middle)SE_07917 (Brain - Inferior temporal lobe)SE_32861 (H1-ESC)SE_05045 (Brain - Cingulate gyrus)SE_68844 (H9)	5E-06, Brain - Nucleus accumbens (basal ganglia)	1E-27: Nucleus accumbens	1e-15	1e-50	Yes
rs2155646-C / EUR	NCAM1	Intragenic	Smoking status	3e-61	0.0181277 unit increase	[0.016-0.02]	30643251	GCST007468		Enhancer: H1-hESC, neural stem progenitor cell, Brain (chr11:113059055-113059658 (chr11:113188333-113188936, eRNA Score: 482) ENCODE, Ensembl, FANTOM, Vista		SE_05136 (Brain - Cingulate gyrus)	8.2E-111, Brain Cingulate Gyrus	1E-35: Cingulate cortex	1e-10	1e-14	Yes
rs7938812-T / EUR	NCAM1	Intragenic	Smoking status	7e-48	0.029930087 unit decrease	[0.026-0.034]	30643258	GCST007474		Enhancer: H1-hESC, neural stem progenitor cell		SE_05136 (Brain - Cingulate gyrus)	1.1E-17, Brain Cingulate Gyrus	1E-35: Cingulate cortex	1e-10	1e-10	Yes
rs3130820 / EUR	TRIM28	Intergenic	Schizophrenia, chronic (F20)	2e-44	1.281	[1.25-1.32]	29483656	GCST006803	TRIM28_1 (chr19:58544407-58544466) TRIM28_2 (chr19:58544703-58544762)	Enhancer, Astrocytes, bipolar neuron, brain; ENSR00000111889 (chr19:58543000-58546201); ENSR00000594490 (chr19:58546400-58547001)		SE_33104 (Brain - Cingulate gyrus)	1E-23; Brain Cingulate Gyrus	1E-10: Cingulate cortex	1e-08	1.56e-10	Yes
rs3918226-T / EUR	NOS3	Intragenic	Medication use (agents acting on the renin-angiotensin system)	2e-37	0.145321 unit increase	[0.12-0.17]	31015401	GCST007930	NOS3_2 (chr7:150991010-150991069)	Enhancer, Astrocytes, bipolar neuron, brain; ENSR00000843798 (chr7:151007800-151009201); ENSR00000843799 (chr7:151013000-151014601) ENSR00000843800 (chr7:151010400-151011201)			1.1E-07, Brain Cerebellum	1E.00E-20: Cerebellum	1e-08		Yes
rs3918226 / EA (Han Chinese)	NOS3	Intragenic	Diastolic blood pressure and smoking status	4e-33			29455858	GCS006187	NOS3_2 (chr7:150991010-150991069)	Enhancer, Astrocytes, bipolar neuron, brain; ENSR00000843798 (chr7:151007800-151009201); ENSR00000843799 (chr7:151013000-151014601) ENSR00000843800 (chr7:151010400-151011201)			1.1E-07, Brain Cerebellum	1E.00E-20: Cerebellum	1e-08		Yes
rs3918226-T / AFR, AMR, ASN, EUR	NOS3	Intragenic	Diastolic blood pressure x alcohol consumption interaction (2df test)	4e-31			29912962	GCST006166	NOS3_2 (chr7:150991010-150991069)	Enhancer, Astrocytes, bipolar neuron, brain; ENSR00000843798 (chr7:151007800-151009201); ENSR00000843799 (chr7:151013000-151014601) ENSR00000843800 (chr7:151010400-151011201)			1.1E-07, Brain Cerebellum	1E.00E-20: Cerebellum	1e-08		Yes
rs3918226-T / EUR	NOS3	Intragenic	Medication use (diuretics)	7e-29	0.1665414 unit increase	[0.14-0.2]	31015401	GCST007928	NOS3_2 (chr7:150991010-150991069)	Enhancer, Astrocytes, bipolar neuron, brain; ENSR00000843798 (chr7:151007800-151009201); ENSR00000843799 (chr7:151013000-151014601) ENSR00000843800 (chr7:151010400-151011201)			1.1E-07, Brain Cerebellum	1E.00E-20: Cerebellum	1e-08		Yes
rs3918226-T / EUR	NOS3	Intragenic	Medication use (calcium channel blockers)	4e-26	0.16126491 unit increase	[0.13-0.19]	31015401	GCST007929	NOS3_2 (chr7:150991010-150991069)	Enhancer, Astrocytes, bipolar neuron, brain; ENSR00000843798 (chr7:151007800-151009201); ENSR00000843799 (chr7:151013000-151014601) ENSR00000843800 (chr7:151010400-151011201)			1.1E-07, Brain Cerebellum	1E.00E-20: Cerebellum	1e-08		Yes
rs2155290 / EUR	NCAM1	Intragenic	Risk-taking behavior	4e-24	0.026843483 unit decrease	[0.022-0.032]	30643258	GCST007323		Enhancer: H1-hESC, neural stem progenitor cell, Brain (chr11:113059055-113059658 (chr11:113188333-113188936, eRNA Score: 482) ENCODE, Ensembl, FANTOM, Vista		SE_05136 (Brain - Cingulate gyrus)	8.2E-111, Brain Cingulate Gyrus	1E-35: Cingulate cortex	1e-10	1e-14	Yes
rs182812355-A / ASN	TRIM27, TRIM28	Intergenic	Schizophrenia, chronic (F20)	7e-23	1.206	[1.17-1.24	30285260	GCST007201	TRIM28_1 (chr19:58544407-58544466) TRIM28_2 (chr19:58544703-58544762)	Enhancer, Astrocytes, bipolar neuron, brain; ENSR00000111889 (chr19:58543000-58546201); ENSR00000594490 (chr19:58546400-58547001)		SE_33104 (Brain - Cingulate gyrus)	1E-23; Brain Cingulate Gyrus	1E-10: Cingulate cortex	1e-08	1.56e-10	Yes
rs3918226-T / EUR	NOS3	Intragenic	Medication use (beta blocking agents)	8e-21	0.14636576 unit increase	[0.12-0.18]	31015401	GCST007927	NOS3_2 (chr7:150991010-150991069)	Enhancer, Astrocytes, bipolar neuron, brain; ENSR00000843798 (chr7:151007800-151009201); ENSR00000843799 (chr7:151013000-151014601) ENSR00000843800 (chr7:151010400-151011201)			1.1E-07, Brain Cerebellum	1E.00E-20: Cerebellum			Yes
rs12764899 / EUR	BORCS7-ASMT, AS3MT	Intergenic	Cognitive ability, years of educational attainment or schizophrenia (pleiotropy)	3e-20	0.02186565 unit increase	[0.017-0.027]	31374203	GCST008595	BORCS7_1 (chr10:102854213-102854272)	Enhancer, ENSR00000414241 (chr10:102782600-102782801)		SE_04641 (Brain - Anterior caudate) SE_06458 (Brain - Hippocampus middle)	1.1E-19, Brain Hippocampus	0.00000001: Hippocampus	1e-11	5e-34	Yes
rs11191424-G / EUR	BORCS7-ASMT, AS3MT	Intergenic	Schizophrenia, chronic (F20)	4e-20	1.09051	[1.07-1.11]	28991256	GCST004946	BORCS7_1 (chr10:102854213-102854272)	Enhancer, ENSR00000414241 (chr10:102782600-102782801)		SE_04641 (Brain - Anterior caudate) SE_06458 (Brain - Hippocampus middle)	1.1E-19, Brain Hippocampus	0.00000001: Hippocampus	1e-11	5e-34	Yes
rs2007044 / ASN	CACNA1C	Intragenic	Schizophrenia, chronic (F20)	6e-20	1.0929	1.07-1.11	29483656	GCST006803		Enhancer: H1-hESC, neural stem progenitor cell	DE_00452: chr12 :2339802- 2367400; Schizophrenia		3.0E-15, Brain Cingulate Gyrus	0.0000000001: Cingulate cortex	1e-15	1.3e-89	Yes
rs2159100 / ASN, EUR	CACNA1C	Intragenic	Schizophrenia, chronic (F20)	3e-19	1.102	1.08-1.12	28991256	GCST004946		Enhancer: H1-hESC, neural stem progenitor cell	DE_00452: chr12 :2339802- 2367400; Schizophrenia		3.0E-15, Brain Cingulate Gyrus	0.0000000001: Cingulate cortex	1e-30	1e-14	Yes
rs514465-A / EUR	GABRA2	Intragenic	Risk-taking behavior	2e-18	0.0104 unit increase	0.008-0.0128	30643258	GCST007323	GABRA2_3 (chr4:46389456-46389515) GABRA2_1 (chr4:46389970-46390029) GABRA2_2 (chr4:46390118-46390177)	Enhancer, Bipolar neuron, Brain; GH04J046508:			6E-20; Nerve tibial	0.0000000000001: Frontal cortex	1e-15		Yes
rs2007044-G / ASN, EUR	CACNA1C	Intragenic	Schizophrenia, chronic (F20)	3e-18	1.09649	[1.07-1.12]	25056061	GCST002539		Enhancer: H1-hESC, neural stem progenitor cell	DE_00452: chr12 :2339802- 2367400; Schizophrenia		3.0E-15, Brain Cingulate Gyrus	0.0000000001: Cingulate cortex	1e-30	1.3e-89	Yes
rs1024582-A / ASN	CACNA1C	Intragenic	Schizophrenia, chronic (F20)	9e-18	1.10375	1.08-1.13	30285260	GCST007201		Enhancer, Bipolar neuron, Brain	DE_00452: chr12 :2339802- 2367400; Schizophrenia		3.0E-15, Brain Cingulate Gyrus	0.0000000001: Cingulate cortex	1e-30		Yes
rs2007044 / EUR	CACNA1C	Intragenic	Schizophrenia, chronic (F20)	1e-17	1.0989		26198764	GCST002539		Enhancer: H1-hESC, neural stem progenitor cell	DE_00452: chr12 :2339802- 2367400; Schizophrenia		3.0E-15, Brain Cingulate Gyrus	0.0000000001: Cingulate cortex	1e-15		Yes
rs10774909 / EUR	NOS1	Intragenic	Neuroticism, general	5e-16	0.009250518 unit increase	0.007-0.0115	30643256	GCST007339		Enhancer: H1-hESC, neural stem progenitor cell, SK-N-SH cells; GH12J117579: chr12:118017798-118019205; ENCODE(ZLab), Ensembl; FANTOM: eRNA score = 3				0.0000001: Frontal cortex	1e-10	0.01	Yes
rs2007044 / EUR	CACNA1C	Intragenic	Cognitive ability, years of educational attainment or schizophrenia (pleiotropy)	2e-15	0.016178014 unit increase	[0.012-0.02]	31374203	GCST008595		Enhancer: H1-hESC, neural stem progenitor cell	DE_00452: chr12 :2339802- 2367400; Schizophrenia		3.0E-15, Brain Cingulate Gyrus	0.0000000001: Cingulate cortex	1e-30	1.3e-89	Yes
rs7192140	GRIN2A	Intragenic	Smoking status	2e-15	0.00854911 unit decrease	[0.0064-0.0107]	30643251	GCST007468	GRIN2A_3 (chr16:10181941-10182000) GRIN2A_2 (chr16:10182377-10182436) GRIN2A_4 (chr16:10182692-10182751) GRIN2A_1 (chr16:10182872-10182931)	Enhancer, Bipolar neuron, H1 neuronal progenitor cells; GH16J010079: chr16:10173268-10175436; ENCODE(ZLab), Ensembl, dbSUPER			1.1E-12, Brain Frontal Cortex	0.0000000000000000001: Frontal cortex	1e-20	3e-12	Yes
rs2239030-A / EUR	CACNA1C	Intragenic	Risk-taking behavior	6e-15	0.0093 unit increase	0.0069-0.0117	30643258	GCST007323		Enhancer, Cingulate Gyrus; GH12J002226: chr12:2335414-2336748; dbSUPER, MASTERMIND	DE_00452: chr12 :2339802- 2367400; Schizophrenia		7E-25: Brain Cingulate Gyrus	0.0000000001: Cingulate cortex	1e-15	0.001	Yes
rs3918226-T / EA (Han Chinese)	NOS3	Intragenic	Systolic blood pressure x alcohol consumption interaction (2df test)	2e-14			29912962	GCST006434	NOS3_2 (chr7:150991010-150991069)	Enhancer, Astrocytes, bipolar neuron, brain; ENSR00000843798 (chr7:151007800-151009201); ENSR00000843799 (chr7:151013000-151014601) ENSR00000843800 (chr7:151010400-151011201)			1.1E-07, Brain Cerebellum	1E.00E-20: Cerebellum	1e-08		Yes
rs11055991-A / EUR	ATF7IP	Intragenic	Cognitive performance (MTAG)	5e-14	0.0175 unit decrease	[0.013-0.022]	30038396	GCST006570						0.01: Frontal cortex	1e-12
rs2007044 / EUR	CACNA1C	Intragenic	Autism spectrum disorder or schizophrenia	6e-14	1.07527	1.05-1.1	28540026	GCST004521		Enhancer: H1-hESC, neural stem progenitor cell	DE_00452: chr12 :2339802- 2367400; Schizophrenia		3.0E-15, Brain Cingulate Gyrus	0.0000000001: Cingulate cortex	1e-15	1.3e-89	Yes
rs1024582-A / EUR	CACNA1C	Intragenic	Autism spectrum disorder or schizophrenia	8e-14	1.093		28540026	GCST004521		Enhancer: H1-hESC, neural stem progenitor cell	DE_00452: chr12 :2339802- 2367400; Schizophrenia		5.5E-35, Brain Cingulate Gyrus	0.0000000001: Cingulate cortex	1e-15	1e-17	Yes
rs7893279-T / ASN, EUR	CACNB2	Intragenic	Schizophrenia, chronic (F20)	9e-14	1.122	1.09-1.15	30285260	GCST007201		Enhacer, Astrocytes,Bipolar neuron,Brain			2.00E-15; Brain Frontal Cortex	0.0000000001: Frontal cortex	1e-15	E-08	Yes
rs8042374-A / EA (Han Chinese)	CHRNA3	Intragenic	Schizophrenia, chronic (F20)	2e-13	1.093	[1.067-1.119]	28991256	GCST004946	CHRNA3_2 (chr15:78621269-78621328)	Enhancer: neural stem progenitor cell, SK-N-SH cells; ENCODE(ZLab), Ensembl; FANTOM: eRNA score = 40		SE_07079 SE_05923 (Brain - Hippocampus middle)SE_07917 (Brain - Inferior temporal lobe)SE_32861 (H1-ESC)SE_05045 (Brain - Cingulate gyrus)SE_68844 (H9)	5.5E-35, Brain Cingulate Gryus	1E-27: Cingulate cortex	1e-27	1e-50	Yes
rs7893279-T / ASN , EUR	CACNB2	Intragenic	Schizophrenia, chronic (F20)	3e-13	1.117	[1.09-1.15]	28991256	GCST004946		Enhacer, Astrocytes,Bipolar neuron,Brain			2.00E-15; Brain Frontal Cortex	0.000001; Frontal cortex	1e-05	E-23
rs7893279-T, ASN, EUR	CACNB2	Intragenic	Schizophrenia, chronic (F20)	5e-13	1.118	[1.09-1.15]	28991256	GCST004946		Enhacer, Astrocytes,Bipolar neuron,Brain			2.00E-15; Brain Frontal Cortex	0.000001; Frontal cortex	1e-05	E-23	Yes
rs1006737 / EUR	CACNA1C	Intragenic	Schizophrenia or bipolar I disorder	6e-13			24280982	GCST002295		Enhancer, Cingulate Gyrus; GH12J002226: chr12:2335414-2336748; dbSUPER	DE_00452: chr12 :2339802- 2367400; Schizophrenia;23andMe blog rs1006737 or (rs2159100) Each T at this SNP increased the odds of bipolar disorder by 1.9-fold		1E-12: Brain Frontal Cortex	0.0000000001: Cingulate cortex	1e-10	0.001	Yes
rs28681284-C / ASN	CHRNA5, CHRNA3	Intergenic	Schizophrenia, chronic (F20)	6e-13	1.121	1.09-1.15	30285260	GCST007201		Enhancer: neural stem progenitor cell, SK-N-SH cells; ENCODE(ZLab), Ensembl; FANTOM: eRNA score = 40		SE_07079 SE_05923 (Brain - Hippocampus middle)SE_07917 (Brain - Inferior temporal lobe)SE_32861 (H1-ESC)SE_05045 (Brain - Cingulate gyrus)SE_68844 (H9)	5.5E-35, Brain Cingulate Gryus	1E-27: Nucleus accumbens	1e-27	1e-50	No
rs7893279-T / ASN, EUR	CACNB2	Intragenic	Schizophrenia, chronic (F20)	9e-13	1.117	1.09-1.15	28991256	GCST004946		Enhacer, Astrocytes,Bipolar neuron,Brain			2.00E-15; Brain Frontal Cortex	0.000001; Frontal cortex	1e-15	1e-08	Yes
rs3918226 / EUR	NOS3	Intragenic	Systolic blood pressure (cigarette smoking interaction)	2e-12			29455858	GCST006188	NOS3_2 (chr7:150991010-150991069)	Enhancer, Astrocytes, bipolar neuron, brain; ENSR00000843798 (chr7:151007800-151009201); ENSR00000843799 (chr7:151013000-151014601) ENSR00000843800 (chr7:151010400-151011201)			1.1E-07, Brain Cerebellum	1E.00E-20: Cerebellum	1e-08		Yes
rs7893279-T / ASN (Han Chinese), EUR	CACNB2	Intragenic	Schizophrenia, chronic (F20)	2e-12	1.125	[1.088-1.162]	25056061	GCST002539		Enhacer, Astrocytes,Bipolar neuron,Brain			2.00E-15; Brain Frontal Cortex	0.000001: Frontal cortex	1e-15	E-08	Yes
rs1006737-A / EUR	CACNA1C	Intragenic	Schizophrenia, chronic (F20)	5e-12	1.103	[1.08-1.13]	23974872	GCST002149		Enhancer, Cingulate Gyrus; GH12J002226: chr12:2335414-2336748; dbSUPER	DE_00452: chr12 :2339802- 2367400; Schizophrenia;23andMe blog rs1006737 or (rs2159100) Each T at this SNP increased the odds of bipolar disorder by 1.9-fold		1E-12: Brain Frontal Cortex	0.0000000001: Cingulate cortex	1e-10	0.001	Yes
rs111294930-A / EUR	LINC01470, GRIA1	Intergenic	Schizophrenia, chronic (F20)	9e-12	1.086	[1.06-1.11]	29483656	GCST006803	GRIA1_1 (chr5:153490621-153490680)	Enhancer, Brain, neural progenitor cell: ENSR00000774341 (chr5:153490200-153492801) Ensemble, ENCODE. FANTOm			1E-25; Brain Cingulate Gyrus	0.000000000001: Cingulate cortex	1e-25	1.25e-19	Yes
rs7688285-C / AFR, EUR	GLRB	Intronic	Panic disorder, startle response, fear	7e-12	1.50163 unit increase	1.27-1.67	28167838		GLRB_1 (chr4:157076101-157076160)	Enhancer, GLRB, GRIA2, PDGFC, Astrocytes, Brain; ENCODE(ZLab), Ensembl, dbSUPER			1E-22, Amygdala	0.00000000001: Amygdala			Yes
rs641574-A / EUR	GRIA4	Intragenic	Cognitive function	1e-11	0.016 unit decrease	0.011-0.021	30038396	GCST006570	GRIA4_1 (chr11:105610024-105610083) GRIA4_3 (chr11:105610666-105610725) GRIA4_2 (chr11:105610842-105610901)	chr11:105609674-105612903		SE_05045 (Brain - Cingulate gyrus)	1E-25; Brain Cingulate Gyrus	0.000000001: Cingulate cortex	1e-41	1.25e-27	Yes
rs2298527-C / EUR	NCAM1	Intragenic	Increased neuroticism	3e-11	6.653 z score decrease		29255261	GCST005232		Enhancer: H1-hESC, neural stem progenitor cell, Brain (chr11:113059055-113059658 (chr11:113188333-113188936, eRNA Score: 482) ENCODE, Ensembl, FANTOM, Vista		SE_05136 (Brain - Cingulate gyrus)	8.2E-111, Brain Cingulate Gyrus	1E-35: Cingulate cortex	1e-10	1e-14	Yes
rs7192140-C / EUR	GRIN2A	Intragenic	Smoking status	3e-11	0.016883379 unit decrease	[0.012-0.022]	30643251	GCST007468	GRIN2A_3 (chr16:10181941-10182000) GRIN2A_2 (chr16:10182377-10182436) GRIN2A_4 (chr16:10182692-10182751) GRIN2A_1 (chr16:10182872-10182931)	Enhancer, Bipolar neuron, H1 neuronal progenitor cells; GH16J010079: chr16:10173268-10175436; ENCODE(ZLab), Ensembl, dbSUPER			1.1E-12, Brain Frontal Cortex	0.0000000000000000001: Frontal cortex	1e-20	3e-12	Yes
rs9292918-G / ASN	HCN1	Intragenic	Schizophrenia, chronic (F20)	4e-11	1.0729614 unit increase	1.05-1.09	28991256	GCST004946	HCN1_1 (chr5:45696271-45696330)	Enhancer, Bipoar Neuron, Brain, neural progenitor cell; ENSR00000754146 (chr5:45453802-45454473, Type: Proximal): ENOCDE, Ensmbl, FANTOM		SE_05045 (Brain - Cingulate gyrus)	1E-11; Frontal Cortex	0.0001: Frontal cortex	1e-05		Yes
rs2155290-C / EUR	NCAM1	Intragenic	Risky sexual behavior measurement	5e-11	0.015957858 unit decrease	[0.011-0.021]	30643258	GCST007326		Enhancer: H1-hESC, neural stem progenitor cell, Brain (chr11:113059055-113059658 (chr11:113188333-113188936, eRNA Score: 482) ENCODE, Ensembl, FANTOM, Vista		SE_05136 (Brain - Cingulate gyrus)	8.2E-111, Brain Cingulate Gyrus	1E-35: Cingulate cortex	1e-10	1e-14	Yes
rs16902086 / EUR	HCN1	Intragenic	Schizophrenia, chronic (F20)	6e-11	1.0683761 unit increase	1.05-1.09	29283656	GCST006803	HCN1_1 (chr5:45696271-45696330)	Enhancer, Bipoar Neuron, Brain, neural progenitor cell; ENSR00000754146 (chr5:45453802-45454473, Type: Proximal): ENOCDE, Ensmbl, FANTOM		SE_05045 (Brain - Cingulate gyrus)	1E-11; Brain Frontal Cortex	0.0001: Frontal cortex	1e-05		Yes
rs7893279-T / ASN (Han Chinese), EUR	CACNB2	Intragenic	Schizophrenia, chronic (F20)	6e-11	1.12		26198764	GCST003048		Enhacer, Astrocytes,Bipolar neuron,Brain			2.00E-15; Brain Frontal Cortex	0.000001: Frontal cortex	1e-15	1e-08
rs2239030-A / EUR	CACNA1C	Intragenic	Risk-taking behavior	7e-11	0.012764932 unit increase	0.0089-0.0166	30643258	GCST007323		Enhancer, Cingulate Gyrus; GH12J002226: chr12:2335414-2336748; dbSUPER	DE_00452: chr12 :2339802- 2367400; Schizophrenia;23andMe blog rs1006737 or (rs2159100) Each T at this SNP increased the odds of bipolar disorder by 1.9-fold		1E-12: Brain Frontal Cortex	0.0000000001: Cingulate cortex	1e-20	0.001	Yes
rs1837016-T / EUR	NQO1	Intragenic	Risk-taking tendency (4-domain principal component model)	7e-11	0.017263984 unit decrease	[0.012-0.022]	30643258	GCST007323	NQO1_1 (chr16:69726550-69726609) NQO1_2 (chr16:69726912-69726971)	Promoter/Enhancer, Brain, Bipolar neurons, neural progenitor cells, liver; GH16J069721: chr16:69755550-69762759 ;ENCODE(Z-Lab),EPDnew,Ensembl,FANTOM5,dbSUPER; Elite		SE_35409 (HepG2) SE_05045 (Brain- Cingulate Gyrus)		0.001: Cingulate cortex			Yes
rs111294930-A / ASN, EUR	LINC01470, GRIA1	Intergenic	Schizophrenia, chronic (F20)	1e-10	1.094	[1.064-1.124]	25056061	GCST002539	GRIA1_1 (chr5:153490621-153490680)	Enhancer, Brain, neural progenitor cell: ENSR00000774341 (chr5:153490200-153492801) Ensemble, ENCODE. FANTOM			1E-25; Brain Cingulate Gyrus	0.000000000001; Cingulate cortex	1e-25	1.25e-19	Yes
rs62367520 / EUR	HCN1	Intragenic	Smoking status	1e-10	0.186		29283656	GCST007468	HCN1_1 (chr5:45696271-45696330)	Enhancer, Bipoar Neuron, Brain, neural progenitor cell; ENSR00000754146 (chr5:45453802-45454473, Type: Proximal): ENOCDE, Ensmbl, FANTOM		SE_05045 (Brain - Cingulate gyrus)	1E-11; Brain Frontal Cortex	0.0001: Frontal cortex	1e-05		Yes
rs11647445-G / EUR	GRIN2A	Intragenic	Bipolar I disorder	1e-10	1.07853		31043756	GCST008103	GRIN2A_3 (chr16:10181941-10182000) GRIN2A_2 (chr16:10182377-10182436) GRIN2A_4 (chr16:10182692-10182751) GRIN2A_1 (chr16:10182872-10182931)	Enhancer, Bipolar neuron, H1 neuronal progenitor cells; GH16J010079: chr16:10173268-10175436; ENCODE(ZLab), Ensembl, dbSUPER			1.1E-12, Brain Frontal Cortex	0.0000000000000000001: Frontal cortex	1e-20	3e-12	Yes
rs7893279-T / ASN (Han Chinese), EUR	CACNB2	Intragenic	Schizophrenia, chronic (F20)	1e-10	1.119	[1.08-1.15]	30285260	GCST007201		Enhacer, Astrocytes,Bipolar neuron,Brain			2.00E-15; Brain Frontal Cortex	0.000001: Frontal cortex	1e-15	1e-08	Yes
rs4782271-A / EUR	GRIN2A	Intragenic	Risk-taking behavior	2e-10	0.01 unit increase	[0.0069-0.0131]	30643258	GCST007325	GRIN2A_3 (chr16:10181941-10182000) GRIN2A_2 (chr16:10182377-10182436) GRIN2A_4 (chr16:10182692-10182751) GRIN2A_1 (chr16:10182872-10182931)	Enhancer, Bipolar neuron, H1 neuronal progenitor cells; GH16J010079: chr16:10173268-10175436; ENCODE(ZLab), Ensembl, dbSUPER			1.1E-12, Brain Frontal Cortex	0.0000000000000000001: Frontal cortex	1e-20	3e-12	Yes
rs7893279-T / EUR	CACNB2	Intragenic	Schizophrenia, autism spectrum disorder	3e-10	1.1	[1.07-1.14]	28540026	GCST004521		Enhacer, Astrocytes,Bipolar neuron,Brain			2.00E-15; Brain Frontal Cortex	1e-10	1e-15	1e-08	Yes
rs73047488 / EUR	GRIN2B	Intragenic	Risk-taking behavior	3e-10	0.0078 unit increase	0.0054-0.0102	30643258	GCST007325	GRIN2B_1 (chr12:13980410-13980469) GRIN2B_2 (chr12:13981966-13982025)	Enhancer, Bipola Neuron, Brain; ENSR00000451168 (chr12:13980400-13982401) Ensembl, VISTA, FANTOM		SE_33104 (Brain - Cingulate gyrus)	3.00E-10; Amygala	0.0000000001: Cingulate cortex	1e-15	1e-33	Yes
rs3825845-C / ASN	CHRNA3	Intragenic	Schizophrenia, chronic (F20)	4e-10	1.12		30285260	GCST007201	CHRNA3_2 (chr15:78621269-78621328)	Enhancer: neural stem progenitor cell, SK-N-SH cells; ENCODE(ZLab), Ensembl; FANTOM: eRNA score = 40		SE_07079 SE_05923 (Brain - Hippocampus middle)SE_07917 (Brain - Inferior temporal lobe)SE_32861 (H1-ESC)SE_05045 (Brain - Cingulate gyrus)SE_68844 (H9)	5.5E-35, Brain Cingulate Gryus	1E-27: Nucleus accumbens	1e-27	1e-50	Yes
rs10744560 / EUR	CACNA1C, CACNA1C-IT3	Intragenic	Bipolar I, II disorder	4e-10	1.07595	[1.05-1.1]	31043756	GCST008103		Enhancer, Cingulate Gyrus; GH12J002226: chr12:2335414-2336748; dbSUPER	DE_00452: chr12 :2339802- 2367400; Schizophrenia;23andMe blog rs1006737 or (rs2159100) Each T at this SNP increased the odds of bipolar disorder by 1.9-fold		1E-12: Brain Frontal Cortex	0.0000000001: Frontal cortex	1e-20	0.001	Yes
rs113551349 / EUR	SLC6A9	Intragenic	ADHD and lifetime cannabis use	5e-10	1.0989	[1.08-1.14]	30610198	GCST006983	SLC6A9_1 (chr1:44031452-44031511) SLC6A9_4 (chr1:44032187-44032246)	Enhancer, Brain,H1 neuronal progenitor,H9, H9 neuron progenitor cells,H9 neuron cells; Ensembl: ENSR00000355772 (chr1:44016001-44017400); MASTERMIND		SE_05770 SE_06677 (Brain - Hippocampus middle)SE_08888 (Brain - Mid frontal lobe)SE_03147 (Brain - Angular gyrus)SE_03879 (Brain - Anterior caudate)SE_04765 (Brain - Cingulate gyrus)SE_07718 (Brain - Inferior temporal lobe)		0.0000000000001: Frontal cortex	2e-20	1e-53	Yes
rs2973155-C / EUR	GRIA1, LINC01470	Intergenic	Schizophrenia, chronic (F20)	8e-10	1.06383		26198764	GCST003048	GRIA1_1 (chr5:153490621-153490680)	Enhancer, Brain, neural progenitor cell: ENSR00000774341 (chr5:153490200-153492801) Ensemble, ENCODE. FANTOM			1E-25; Brain Cingulate Gyrus	0.000000000001: Cingulate cortex	1e-25	1.25e-19	Yes
rs13233131 / EUR	CHRM2	Intragenic	Risk-taking behavior	8e-10	0.0095 unit decrease	[0.0066-0.0124]	30643258	GCST007325		Enhancer, Bipolar Neuron, Brain; ENSR00000840912 (chr7:136997601-136998801 (Ensembl, Vista0		SE_05136 (Brain - Cingulate gyrus)	1E-32, Brain Cingulate Gyrus	0.00001: Cingulate cortex	1e-10	5e-12	Yes
rs758117-C / ASN	CACNA1C	Intragenic	Schizophrenia, chronic (F20)	8e-10	1.06952	[1.05-1.09]	30285260	GCST007201		Enhancer, Cingulate Gyrus; GH12J002226: chr12:2335414-2336748; dbSUPER	DE_00452: chr12 :2339802- 2367400; Schizophrenia;23andMe blog rs1006737 or (rs2159100) Each T at this SNP increased the odds of bipolar disorder by 1.9-fold		1E-12: Brain Frontal Cortex	0.0000000001: Frontal cortex	1e-20	0.001	Yes
rs872123 / EUR	GAD1	Intragenic	Cognitive function	1e-09	0.0208 unit increase	[0.014-0.027]	30038396	GCST006572		Enhancer, Brain, neural progenitor cells, H1ESC cells; ENSR00000627779 (chr2:170809001-170814605, Type: Proximal) ENCODE, Z labs			1E-05, Brain Aanterior Caudate	0.0000000001: Cingulate cortex	1e-10	1.2E-15; Tibial nerve	Yes
rs2973155-C / EUR	GRIA1	Intragenic	Schizophrenia, chronic (F20)	1e-09	1.06383		26198764	GCST003048	GRIA1_1 (chr5:153490621-153490680)	Enhancer, Brain, neural progenitor cell: ENSR00000774341 (chr5:153490200-153492801) Ensemble, ENCODE. FANTOM			1E-25; Brain Cingulate Gyrus	0.000000000001: Cingulate cortex	1e-25	1.25e-19	Yes
rs13176930-T / ASN	LINC01470, GRIA1	Intergenic	Schizophrenia, chronic (F20)	1e-09	1.07181	1.05-1.09	26198764	GCST007201	GRIA1_1 (chr5:153490621-153490680)	Enhancer, Brain, neural progenitor cell: ENSR00000774341 (chr5:153490200-153492801) Ensemble, ENCODE. FANTOM			1E-25; Brain Cingulate Gyrus	0.000000000001: Cingulate cortex	1e-25	1.25e-19	Yes
rs9292918 / EUR	HCN1	Intragenic	Schizophrenia, chronic (F20)	1e-09	1.06838	[1.05-1.09]	29283656	GCST007201	HCN1_1 (chr5:45696271-45696330)	Enhancer, Bipoar Neuron, Brain, neural progenitor cell; ENSR00000754146 (chr5:45453802-45454473, Type: Proximal): ENOCDE, Ensmbl, FANTOM		SE_05045 (Brain - Cingulate gyrus)	1E-11; Frontal Cortex	0.0001: Frontal cortex	1e-05		Yes
rs1478364-T / EUR	GRIA1, LINC01470	Intragenic	Risk-taking behavior	2e-09	0.0091 unit decrease	[0.0062-0.012]	30643258	GCST007325	GRIA1_1 (chr5:153490621-153490680)	Enhancer, Brain, neural progenitor cell: ENSR00000774341 (chr5:153490200-153492801) Ensemble, ENCODE. FANTOM			1E-25; Brain Cingulate Gyrus	0.000000000001: Cingulate cortex	1e-25	1.25e-19
rs9922678 (rs9926303) / EUR	GRIN2A	Intragenic	Schizophrenia, chronic (F20)	2e-09	1.07		26198764	GCST003048	GRIN2A_3 (chr16:10181941-10182000) GRIN2A_2 (chr16:10182377-10182436) GRIN2A_4 (chr16:10182692-10182751) GRIN2A_1 (chr16:10182872-10182931)	Enhancer, dorsolateral frontal cortex, atrocytes, bipolar neurons, neural progenitor cells; ENCODE, FANTOM5, Vista.			1.1E-12, Brain Frontal Cortex	0.0000000000000000001: Frontal cortex	1e-20	3e-12	Yes
rs7191183 / EUR	GRIN2A	Intragenic	Autism spectrum disorder or schizophrenia	2e-09	1.06383	[1.04-1.09]	28540026	GCST004521	GRIN2A_3 (chr16:10181941-10182000) GRIN2A_2 (chr16:10182377-10182436) GRIN2A_4 (chr16:10182692-10182751) GRIN2A_1 (chr16:10182872-10182931)	Enhancer, dorsolateral frontal cortex, atrocytes, bipolar neurons, neural progenitor cells; ENCODE, FANTOM5, Vista.			1.1E-12, Brain Frontal Cortex	0.0000000000000000001: Frontal cortex	1e-20	3e-12	Yes
rs9922678-A / ASN, EUR	GRIN2A	Intragenic	Schizophrenia, chronic (F20)	3e-09	1.065	[1.04-1.09]	28991256	GCST004946	GRIN2A_3 (chr16:10181941-10182000) GRIN2A_2 (chr16:10182377-10182436) GRIN2A_4 (chr16:10182692-10182751) GRIN2A_1 (chr16:10182872-10182931)	Enhancer, dorsolateral frontal cortex, atrocytes, bipolar neurons, neural progenitor cells; ENCODE, FANTOM5, Vista.			1.1E-12, Brain Frontal Cortex	0.0000000000000000001: Frontal cortex	1e-20	3e-12
rs17504622-T / ASN, EUR	GRIN2A	Intragenic	Schizophrenia, chronic (F20)	3e-09	1.238	[1.17-1.31]	28991256	GCST004946	GRIN2A_3 (chr16:10181941-10182000) GRIN2A_2 (chr16:10182377-10182436) GRIN2A_4 (chr16:10182692-10182751) GRIN2A_1 (chr16:10182872-10182931)	Enhancer, dorsolateral frontal cortex, atrocytes, bipolar neurons, neural progenitor cells; ENCODE, FANTOM5, Vista.			1.1E-12, Brain Frontal Cortex	0.0000000000000000001: Frontal cortex	1e-20	3e-12	Yes
rs728022696 / EUR	LINC01470, GRIA1	Intragenic	Schizophrenia, chronic (F20)	3e-09	1.24	[1.17-1.31]	23974872	GCST002149	GRIA1_1 (chr5:153490621-153490680)	Enhancer, Brain, neural progenitor cell: ENSR00000774341 (chr5:153490200-153492801) Ensemble, ENCODE. FANTOM			1E-25; Brain Cingulate Gyrus	0.000000000001: Cingulate cortex	1e-25	1.25e-19	Yes
rs4765913 / EUR	CACNA1C	Intragenic	Bipolar I, II disorder	3e-09	1.13		28072414	GCST003962		Enhancer, Cingulate Gyrus; GH12J002226: chr12:2335414-2336748; dbSUPER	DE_00452: chr12 :2339802- 2367400; Schizophrenia;23andMe blog rs1006737 or (rs2159100) Each T at this SNP increased the odds of bipolar disorder by 1.9-fold		1E-12: Brain Frontal Cortex	0.0000000001: Frontal cortex	1e-20	0.001	Yes
rs9922678 / ASN, EUR	GRIN2A	Intragenic	Schizophrenia, chronic (F20)	3e-09			28991256		GRIN2A_3 (chr16:10181941-10182000) GRIN2A_2 (chr16:10182377-10182436) GRIN2A_4 (chr16:10182692-10182751) GRIN2A_1 (chr16:10182872-10182931)	Enhancer, dorsolateral frontal cortex, atrocytes, bipolar neurons, neural progenitor cells; ENCODE, FANTOM5, Vista.			1.1E-12, Brain Frontal Cortex	0.0000000000000000001: Frontal cortex	1e-20	3e-12	Yes
rs13176930 / EUR	GRIA1, LINC01470	Intergenic	Schizophrenia, chronic (F20)	1e-09	1.06383		26198764	GCST003048	GRIA1_1 (chr5:153490621-153490680)	Enhancer, Brain, neural progenitor cell: ENSR00000774341 (chr5:153490200-153492801) Ensemble, ENCODE. FANTOM			1E-25; Brain Cingulate Gyrus	0.000000000001: Cingulate cortex	1e-25	1.25e-19	Yes
rs117578877-T / EUR	GRIN2B	Intragenic	Risk-taking behavior	4e-09			30643258	GCST007324	GRIN2B_1 (chr12:13980410-13980469) GRIN2B_2 (chr12:13981966-13982025)	Enhancer, Bipola Neuron, Brain; ENSR00000451168 (chr12:13980400-13982401) Ensembl, VISTA, FANTOM		SE_33104 (Brain - Cingulate gyrus)	3.00E-10: Brain Cingulate Gyrus	0.000000000000000000000000000000000001: Cingulate cortex	1e-15	1e-33	Yes
rs1501357-C / ASN, EUR	HCN1	Intragenic	Schizophrenia, chronic (F20)	5e-09	1.07991	[1.05-1.11]	25056061	GCST002539	HCN1_1 (chr5:45696271-45696330)	Enhancer, Bipoar Neuron, Brain, neural progenitor cell; ENSR00000754146 (chr5:45453802-45454473, Type: Proximal): ENOCDE, Ensmbl, FANTOM		SE_05045 (Brain - Cingulate gyrus)	1E-11; Frontal Cortex	0.0001: Frontal cortex	1e-05		Yes
rs4765914 / EUR	CACNA1C	Intragenic	Bipolar disorder	5e-09			30626913			Enhancer, Cingulate Gyrus; GH12J002226: chr12:2335414-2336748; dbSUPER	DE_00452: chr12 :2339802- 2367400; Schizophrenia;23andMe blog rs1006737 or (rs2159100) Each T at this SNP increased the odds of bipolar disorder by 1.9-fold		1E-12: Brain Frontal Cortex	0.0000000001: Frontal cortex	1e-20	0.001	Yes
rs1006737 / EUR	CACNA1C	Intragenic	Attention deficit hyperactivity disorder, unipolar depression, schizophrenia, autism spectrum disorder, bipolar disorder	5e-09	1.071	[1.05-1.10]	23453885	GCST001877		Enhancer, Cingulate Gyrus; GH12J002226: chr12:2335414-2336748; dbSUPER	DE_00452: chr12 :2339802- 2367400; Schizophrenia;23andMe blog rs1006737 or (rs2159100) Each T at this SNP increased the odds of bipolar disorder by 1.9-fold		1E-12: Brain Frontal Cortex	0.0000000001: Frontal cortex	1e-10	0.001	Yes
rs9922678-A / ASN	GRIN2A	Intragenic	Schizophrenia, chronic (F20)	6e-09	1.0708	[1.05-1.09]	30285260	GCST007201	GRIN2A_3 (chr16:10181941-10182000) GRIN2A_2 (chr16:10182377-10182436) GRIN2A_4 (chr16:10182692-10182751) GRIN2A_1 (chr16:10182872-10182931)	Enhancer, dorsolateral frontal cortex, atrocytes, bipolar neurons, neural progenitor cells; ENCODE, FANTOM5, Vista.			1.1E-12, Brain Frontal Cortex	0.0000000000000000001: Frontal cortex	1e-20	3e-12	Yes
rs10744560-T	CACNA1C, CACNA1C-IT3	Intergenic	Bipolar I disorder	8e-09	1.12344		31043756	GCST008115		Enhancer, Cingulate Gyrus; GH12J002226: chr12:2335414-2336748; dbSUPER	DE_00452: chr12 :2339802- 2367400; Schizophrenia;23andMe blog rs1006737 or (rs2159100) Each T at this SNP increased the odds of bipolar disorder by 1.9-fold		1E-12: Brain Frontal Cortex	0.0000000001: Frontal cortex	1e-20	0.001	Yes
rs1501357-C / EUR	HCN1	Intragenic	Schizophrenia, chronic (F20)	1e-08	1.07527		29283656	GCST003048	HCN1_1 (chr5:45696271-45696330)	Enhancer, Bipoar Neuron, Brain, neural progenitor cell; ENSR00000754146 (chr5:45453802-45454473, Type: Proximal): ENOCDE, Ensmbl, FANTOM		SE_05045 (Brain - Cingulate gyrus)	1E-11; Frontal Cortex	0.0001: Frontal cortex	1e-05		Yes
rs9922678-A / ASN, EUR	GRIN2A	Intragenic	Schizophrenia, chronic (F20)	1e-08	1.062	[1.04-1.08]		GCST007201	GRIN2A_3 (chr16:10181941-10182000) GRIN2A_2 (chr16:10182377-10182436) GRIN2A_4 (chr16:10182692-10182751) GRIN2A_1 (chr16:10182872-10182931)	Enhancer, dorsolateral frontal cortex, atrocytes, bipolar neurons, neural progenitor cells; ENCODE, FANTOM5, Vista.			1.1E-12, Brain Frontal Cortex	0.0000000000000000001: Frontal cortex	1e-20	3e-12	Yes
rs68081839 / EUR	GRIA4	Intragenic	Nicotine dependence and major depression	2e-08	0.6587 unit increase	[0.43-0.89]	30287806	GCST006631	GRIA4_1 (chr11:105610024-105610083) GRIA4_3 (chr11:105610666-105610725) GRIA4_2 (chr11:105610842-105610901)	chr11:105609674-105612903		SE_05045 (Brain - Cingulate gyrus)	1E-25; Brain Cingulate Gyrus	0.0000000001: Cingulate cortex	1e-41	1.25e-27	Yes
rs28607014-C / EA (Han Chinese)	NOS1	Intragenic	Schizophrenia, chronic (F20)	2e-08	1.05708	[1.04-1.08]	28991256	GCST004946		Enhancer: H1-hESC, neural stem progenitor cell, SK-N-SH cells; GH12J117579: chr12:118017798-118019205; ENCODE(ZLab), Ensembl; FANTOM: eRNA score = 3				0.0000001: Frontal cortex	1e-10	0.01	Yes
rs12522290-C / EUR	LINC01470, GRIA1	Intergenic	Autism spectrum disorder, schizophrenia	2e-08	1.08	[1.05-1.11]	28540026	GCST004521	GRIA1_1 (chr5:153490621-153490680)	Enhancer, Brain, neural progenitor cell: ENSR00000774341 (chr5:153490200-153492801) Ensemble, ENCODE. FANTOM			1E-25; Brain Cingulate Gyrus	0.000000000001: Cingulate cortex	1e-25	1.25e-19	Yes
rs1006737-A / EUR	CACNA1C	Intragenic	Bipolar II disorder or major depressive disorder	3e-08			20351715	GCST000641		Enhancer, Cingulate Gyrus; GH12J002226: chr12:2335414-2336748; dbSUPER	DE_00452: chr12 :2339802- 2367400; Schizophrenia;23andMe blog rs1006737 or (rs2159100) Each T at this SNP increased the odds of bipolar disorder by 1.9-fold		1E-12: Brain Frontal Cortex	0.0000000001: Frontal cortex	1e-10	0.001	Yes
rs73568641-C / AFR	OPRM1	Intragenic	Methadone maintenance, heroin addiction	3e-08	0.6808 unit increase	[0.44-0.92]	26377243	GCST004136	OPRM1_2 (chr6:154039211-154039270) OPRM1_3 (chr6:154039315-154039374) OPRM1_4 (chr6:154039500-154039559)	Enhancer, Bipolar Neurons, Brain; ENSR00000810176 (chr6:154039001-154040001) Ensembl, ENCODE, FANTOM		SE_03879 (Brain - Anterior caudate	1E-30: Brain Nucleus Acumbens	0.000000000000001: Nucleus accumbens	1e-10	1e-41	Yes
rs13170232-T / EUR	GRIA1	Intragenic	Schizophrenia, chronic (F20)	5e-08	1.0989		26198764	GCST003048	GRIA1_1 (chr5:153490621-153490680)	Enhancer, Brain, neural progenitor cell: ENSR00000774341 (chr5:153490200-153492801) Ensemble, ENCODE. FANTOM			1E-25; Brain Cingulate Gyrus	0.000000000001: Cingulate cortex	1e-25	1.25e-19	Yes
rs9292918 / EUR	HCN1	Intragenic	Autism spectrum disorder, schizophrenia	5e-08	1.06383	[1.04-1.1]	28540026	GCST004521	HCN1_1 (chr5:45696271-45696330)	Enhancer, Bipoar Neuron, Brain, neural progenitor cell; ENSR00000754146 (chr5:45453802-45454473, Type: Proximal): ENOCDE, Ensmbl, FANTOM		SE_05045 (Brain - Cingulate gyrus)	1E-11; Frontal Cortex	0.0001: Frontal cortex	1e-05		Yes
rs12522290-C	GRIA1	Intragenic	Schizophrenia, chronic (F20)	5e-08	1.08		26198764	GCST003048	GRIA1_1 (chr5:153490621-153490680)	Enhancer, Brain, neural progenitor cell: ENSR00000774341 (chr5:153490200-153492801) Ensemble, ENCODE. FANTOM			1E-25; Brain Cingulate Gyrus	0.000000000001: Cingulate cortex	1e-25	1.25e-19	Yes
rs13008299-G / EUR	TOGARAM2	Intragenic	Diastolic blood pressure and alcoholism	7.00E-07*	0.068 unit decrease	0.033-0.103	24376456	GCST002309	WDR43_1 (chr2:28894641-28894700)	Enahancer, Brain, H1-hESC, H9, neural stem progenitor cell; ENSR00000114662 (chr2:28893601-28897801) Ensembl, ENOCDE, FANTOM, VISTA		SE_05045 (Brain - Cingulate gyrus)		0.0001: Cingulate cortex			Yes
rs117578877-T / EUR	AC007527.1, GRIN2B	Intergenic	Schizophrenia, chronic (F20)	9.00E-07*	1.15		26198764	GCST003048	GRIN2B_1 (chr12:13980410-13980469) GRIN2B_2 (chr12:13981966-13982025)	Enhancer, Bipolar Neuron, Brain; ENSR00000451168 (chr12:13980400-13982401) Ensembl, VISTA, FANTOM		SE_33104 (Brain - Cingulate gyrus)	3.00E-10; Amygala	0.0000000001: Amygdala	1e-15	1e-33	Yes
rs11127199-G / EUR	TOGARAM2	Intragenic	Response to ketamine in bipolar disorder or major depression (increase, dissociation effects)	7.00E-06*	11.445 unit increase	6.82-16.07	30552317	GCST007317	WDR43_1 (chr2:28894641-28894700)	Enahancer, Brain, H1-hESC, H9, neural stem progenitor cell; ENSR00000114662 (chr2:28893601-28897801) Ensembl, ENOCDE, FANTOM, VISTA		SE_05045 (Brain - Cingulate gyrus)		0.0001: Cingulate cortex			Yes
*Significance boosed by network analysis: Lee I et al (2011). Prioritizing candidate disease genes by network-based boosting of genome-wide association data. Genome Research, 21(7), 1109-1121.
[1] Buniello, A., MacArthur, J. A. L., Cerezo, M., Harris, L. W., Hayhurst, J., Malangone, C., ... & Suveges, D. (2018). The NHGRI-EBI GWAS Catalog of published genome-wide association studies, targeted arrays and summary statistics 2019. Nucleic acids research, 47(D1), D1005-D1012.
[2] Braschi, B., Denny, P., Gray, K., Jones, T., Seal, R., Tweedie, S., ... & Bruford, E. (2018). Genenames. org: the HGNC and VGNC resources in 2019. Nucleic acids research, 47(D1), D786-D792.
[3] Dreos, R., Ambrosini, G., Groux, R., Cavin Périer, R., & Bucher, P. (2016). The eukaryotic promoter database in its 30th year. Nucleic acids research, 45(D1), D51-D55.
[4] Forrest, A. R., Kawaji, H., Rehli, M., Baillie, J. K., De Hoon, M. J., Haberle, V., ... & Andersson, R. (2014). A promoter-level mammalian expression atlas. Nature, 507(7493), 462.
[5] Umarov, R., Kuwahara, H., Li, Y., Gao, X., & Solovyev, V. (2018). PromID: human promoter prediction by deep learning. arXiv preprint arXiv:1810.01414.
[6] Belokopytova, P., Mozheiko, E., Nuriddinov, M., Fishman, D., & Fishman, V. (2019). Quantitative prediction of enhancer-promoter interactions. bioRxiv, 541011.
[7] Fishilevich, S., Nudel, R., Rappaport, N., Hadar, R., Plaschkes, I., Iny Stein, T., ... & Lancet, D. (2017). GeneHancer: genome-wide integration of enhancers and target genes in GeneCards. Database, 2017.
[8] Cunningham, F., Achuthan, P., Akanni, W., Allen, J., Amode, M. R., Armean, I. M., ... & Cummins, C. (2018). Ensembl 2019. Nucleic acids research, 47(D1), D745-D751.
[9] Chen, L., Fish, A. E., & Capra, J. A. (2018). Deep learning reveals evolutionary conservation and divergence of sequence properties underlying gene regulatory enhancers across mammals. bioRxiv, 110676.
[10] Stelzer, G., Rosen, N., Plaschkes, I., Zimmerman, S., Twik, M., Fishilevich, S., ... & Kaplan, S. (2016). The GeneCards suite: from gene data mining to disease genome sequence analyses. Current protocols in bioinformatics, 54(1), 1-30.
[11] Rappaport, N., Twik, M., Plaschkes, I., Nudel, R., Iny Stein, T., Levitt, J., ... & Lancet, D. (2016). MalaCards: an amalgamated human disease compendium with diverse clinical and genetic annotation and structured search. Nucleic acids research, 45(D1), D877-D887.
[12] Khan, A., & Zhang, X. (2015). dbSUPER: a database of super-enhancers in mouse and human genome. Nucleic acids research, 44(D1), D164-D171.
[13] Cai, L., Huang, T., Su, J., Zhang, X., Chen, W., Zhang, F., ... & Chou, K. C. (2018). Implications of newly identified brain eQTL genes and their interactors in Schizophrenia. Molecular Therapy-Nucleic Acids, 12, 433-442.
[14] GTEx Consortium. (2015). The Genotype-Tissue Expression (GTEx) pilot analysis: multitissue gene regulation in humans. Science, 348(6235), 648-660.
[15] Zheng, X., & Zheng, Y. (2017). CscoreTool: fast Hi-C compartment analysis at high resolution. Bioinformatics, 34(9), 1568-1570.
[16] Forcato, M., Nicoletti, C., Pal, K., Livi, C. M., Ferrari, F., & Bicciato, S. (2017). Comparison of computational methods for Hi-C data analysis. Nature Methods, 14(7), 679.
[17] https://medicine.umich.edu/dept/computational-medicine-bioinformatics/events/201807/bioinformatics-phd-thesis-defense
[18] Ashoor, H., Kleftogiannis, D., Radovanovic, A., & Bajic, V. B. (2015). DENdb: database of integrated human enhancers. Database, 2015.
[19] Lee D, Gorkin DU, Baker M, Strober BJ, Asoni AL, McCallion AS, Beer MA (2015): A method to predict the impact of regulatory variants from DNA sequence. Nat Genet. 47: 955–961
[20] Li S, Alvarez RV, Sharan R, Landsman D, Ovcharenko I (2017): Quantifying deleterious effects of regulatory variants. Nucleic Acids Res. 45: 2307–2317.
[21] Quang D, Xie X (2016): DanQ: a hybrid convolutional and recurrent deep neural network for quantifying the function of DNA sequences. Nucleic Acids Res. 44: e107.
[23] Kelley DR, Snoek J, Rinn JL (2016): Basset: learning the regulatory code of the accessible genome with deep convolutional neural networks. Genome Res. 26: 990–999.
[24] Han B, Park M, Chen X (2010): A Markov blanket-based method for detecting causal SNPs in GWAS. BMC Bioinformatics. 11 Suppl 3: S5.
