## Supplementary Table 5 for "Ketamine’s pharmacogenomic network in human brain contains sub-networks associated with glutamate neurotransmission and with neuroplasticity"

### Sheet: Sheet1
GWAS SNP									Regulatory elements					Chromatin interactions
GWAS SNP Reported / Population(s) [1]	Reported gene(s) [1, 2]	Variant type [1]	Reported trait [1]	P-value [1]	Odds ratio or beta [1]	Confidence Interval (95%) [1]	PubMed ID [1]	EBI-NHGRI Accension Number [1]	Promoters (EPDnew); PromID [3, 4, 5, 6]	Enhancers [2, 3, 4, 5, 6, 7, 8]	Validated casual human disease enhancer-promoter pairs [10, 11]	Superenhancers (dbSUPER) [12]	eQTL [13, 14]	Hi-C Score [15, 16]	HGREEN score [17]	Enhancer RNA co-expression p-value [7, 18]	Judged by machine learning to be causal in neural cell lines but not HepG2? [19, 20, 21, 22, 23, 24, 25, 26]
rs7623659-T / EUR	RHOA	Intronic	Cognitive performance	4e-57	0.0395	0.035-0.044 unit increase	30038396	GCST006570	RHOA_1 (chr3:49411963-49412022)	Enhancer, astrocytes,bipolar neuron,brain ; GH03J049377: chr3:49414635-49417768 (ENCODE(Z-Lab), Ensembl, dbSUPER; GeneHancer DoubleElite)				0.0001: Cingulate cortex	1e-12	2e-06	Yes
rs12229654-G / ASN	LINC01405 - CUX2	Intergenic	Alcohol consumption (drinkers versus non-drinkers)	2e-48	2.31		21270382	GCST004404	CUX2_1 (chr12:111033920-111033979)	Enhancer, Bipolar neuron, H9 neuronal cells, neural progenitor cells; chr12:111473237-111473713 (chr12:111035433-111035909, eRNA Score: 49 (ENCODE, FANTOM, Ensembl)			1E0E-11; Brain Frontal Cortex	0.0001:Frontal cortex	1e-18	2.2e-09	Yes
rs30266-A / EUR	ENSG00000251574	Intergenic	Recurrent depression (F33)	2e-45	1.033	1.028-1.037	30718901	GCST007342		Enhancer, Bipolar neuron, H9 neuronal cells, prefrontal cortex, cingulate cortex; ENSR00000764485: chr5:105386601-105387599 (Vista, GeneHancer Elite; Ensembl)			7.5E-09, Testis	0.01: Frontal cortex			Yes
rs61902811-G / EUR	TMPRSS5, DRD2	Intergenic	Recurrent depression (F33)	4e-39	1.02881	1.02-1.03	30718901	GCST007342	TMPRSS5_1 (chr11:113706292-113706351)	Enhancer, neural progenitor cell; GH11J11370: chr11:113705465-113707068)			1.80E-11; Brain Hippocampus	0.0001: Hipoocampus	1e-07		Yes
rs12229654-G / ASN	LINC01405 - CUX2	Intergenic	Alcohol consumption	4e-35	0.79	[0.67-0.91] unit decrease	21270382	GCST000954	CUX2_1 (chr12:111033920-111033979)	Enhancer, Bipolar neuron, H9 neuronal cells, neural progenitor cells; chr12:111473237-111473713 (chr12:111035433-111035909, eRNA Score: 49 (ENCODE, FANTOM, Ensembl)			1E0E-11; Brain Frontal Cortex	0.001: Frontal cortex	1e-18	2.2e-23	Yes
rs6265-T / EUR	BDNF, BDNF-AS	Intragenic; non-synonomous	Smoking status	9e-29	0.0292755	0.023-0.036 unit decrease	30643251	GCST007468		Enhancer, Brain Hippocampus Middle, Brain Anterior Caudate, Brain Cingulate Gyrus (ENCODE)	DE_00099: chr11:27739147-27742290; Depression		5.08E-06; Nerve tibial		1.1e-10		Yes
rs7227069-A / EUR	DCC	3' UTR	Recurrent depression (F33)	2e-28	1.024	1.02-1.029	30718901	GCST007342	DCC_2 (chr18:52340148-52340207)	Enhancer, prefrontal cortex, cingulate cortex; FANTOM: chr18:52341963-52342477, eRNA Score: 32, Cells: neural progenitor cells		SE_08791 (Brain - Mid frontal lobe)	1.0E-21; Brain Cingiulate Gyrus	0.0000000001:Cingulate cortex	1.5e-20	1e-05	Yes
rs12967143-G / EUR	TCF4	Intragenic	Recurrent depression (F33)	2e-27	1.02564	1.02-1.03	30718901	GCST007342	TCF4_1 (chr18:55401678-55401737) TCF4_9 (chr18:55401970-55402029) TCF4_4 (chr18:55403630-55403689)	Enhancer, prefrontal cortex, cingulate cortex (Vista, GeneHancer Elite)	DE_00452: chr18:55401678-55401737; Depression	SE_06758 SE_06128 (Brain - Hippocampus middle); SE_08823 (Brain - Mid frontal lobe); SE_04894 (Brain - Cingulate gyrus); SE_07784 (Brain - Inferior temporal lobe); SE_03220 (Brain - Angular gyrus); SE_04070 (Brain - Anterior caudate)	1E-11; Brain Frontal Cortex	0.0000000001: Frontal cortex	1e-05	1.1e-10	Yes
rs4938021-T / EUR	TMPRSS5, DRD2	Intergenic	Wellbeing, life satisfication	3e-26	0.010079761 unit increase	[0.0082-0.0119]	30643256	GCST007341	TMPRSS5_1 (chr11:113706292-113706351)	Enhancer, neural progenitor cell; GH11J11370: chr11:113705465-113707068)			1.80E-23; Brain Amygdala	0.0000000001: Amygdala			Yes
rs6589377-A / EUR	TMPRSS5, DRD2	Intergenic	Neuroticism, loneliness	4e-26	0.016052796 unit increase	0.016052796 unit increase	30718901	GCST007340	TMPRSS5_1 (chr11:113706292-113706351)	Enhancer, neural progenitor cell; GH11J11370: chr11:113705465-113707068)			1.80E-11; Brain Hippocampus	0.0001: Hippocampus	1e-07
rs6589377-A / EUR	TMPSS5, DRD2	Intergenic	Depressive symptom measurement	5e-26	0.0160528	0.013-0.019 unit increase	30643256	GCST007339	TMPRSS5_1 (chr11:113706292-113706351)	Enhancer, neural progenitor cell; GH11J11370: chr11:113705465-113707068)			1.0E-21; Brain Cingiulate Gyrus	0.00000000011: Cingulate cortex	1e-10		Yes
rs7932640-T / EUR	GRM5	Intragenic	Recurrent depression (F33)	3e-25	0.4417	1.023	30718901	GCST007342		Enhancer, H1 progenitor neurons; ENSR00000438504 (chr11:89119401-89120000			1.0E-03; Brain Cingulate Gyrus	0.0001: Cingulate cortex	1.5e-10		Yes
rs7111031-A / EUR	TMPRSS5, DRD2	Intergenic	Well being, positive affect	3e-24	0.012320721 unit increase	[0.0099-0.0147]	30643256	GCST007338	TTC12_1 (chr11:113314539-113314598)	Enhancer, Bipolar neuron, Brain; ENSR00000045120 (chr11:113313800-113315601) (ENCODE, FANTOM, Ensmbl)			1E-37; Brain Anterior Caudate	0.00000000011: Anterior caudate			Yes
rs11662271-T / EUR	DCC	Intragenic	Cognitive function	3e-24	0.0233 unit increase	[0.019-0.028]	30038396	GCST006570	DCC_2 (chr18:52340148-52340207)	Enhancer, prefrontal cortex, cingulate cortex; FANTOM: chr18:52341963-52342477, eRNA Score: 32, Cells: neural progenitor cells			1.55E-51; Brain Frontal Cortex	0.00000000011: Frontal cortex	1e-07		Yes
rs1373178-G / EUR	DCC	Intragenic	Smoking status	2e-22	0.0107536	0.0086-0.0129 unit decrease	30643251	GCST007468		Enhancer, hippocampus, ERNA score 21 (ENCODE, VISTA)			1E-15; Brain Amygdala	0.0001: Amygdala	1.5e-10		Yes
rs1925950-G / EUR	MEF2D	Intragenic; non-synonomous	Migraine	9e-22	1.07	1.06-1.09	27322543	GCST003720	MEF2D_2 (chr1:156490647-156490706) MEF2D_1 (chr1:156500765-156500824)	Enhancer, bipolar neurons, brain (ENCODE, Ensembl, dbSUPER, GeneHancer Double Eite); FANTOM: chr1:156502901-156503160, eRNA Score: 319; Cells: Neural progenitor cells		SE_04141 (Brain - Anterior caudate); SE_08791 (Brain - Mid frontal lobe); SE_05851 SE_06826 (Brain - Hippocampus middle); SE_04925 (Brain - Cingulate gyrus); SE_07824 (Brain - Inferior temporal lobe); SE_03183 (Brain - Angular gyrus); SE_02565 (Astrocytes);	1E-89: Brain Cingulate Gyrus	0.0000000001: Cingulate cortex		6.1e-11	Yes
rs8084280-T / EUR	DCC	Intragenic	Depressive symptom measurement	3e-19	0.00822903	0.0064-0.01 unit increase	30643256	GCST007340	DCC_2 (chr18:52340148-52340207)	Enhancer, neural progenitor cell (ENCODE)			1.0E-09; Brain Cingulate Cortex	0.0000000001: Cingulate cortex		6.3e-10	No
rs7111031-A / EUR	DRD2	Intergenic	Neuroticism	2e-18	0.0123207	0.0099-0.0147 unit increase	29255261	GCST005232	ANKK1_1 (chr11:113387730-113387789)	Enhancer, H1 neuronal progenitor cells, brain, astrocytes, bipolar neurons; GH11J113505: chr11:113375857-113378219; (ENCODE, Ensemble, Vista, MASTERMIND); FANTOM: chr11:113375857-113376013 (chr11:113505135-113505291, eRNA Score: 2)			1E-06; Brain Hippocmpus	0.0000001: Hippocampus		3.3e-06	Yes
rs1925950-G / EUR	MEF2D	Intragenic; non-synonomous	Migraine	2e-18	1.29	1.20-1.34	27182965	GCST003720	MEF2D_2 (chr1:156490647-156490706) MEF2D_1 (chr1:156500765-156500824)	Enhancer, bipolar neurons, brain (ENCODE, Ensembl, dbSUPER, GeneHancer Double Eite); FANTOM: chr1:156502901-156503160, eRNA Score: 319; Cells: Neural progenitor cells		SE_04141 (Brain - Anterior caudate); SE_08791 (Brain - Mid frontal lobe); SE_05851 SE_06826 (Brain - Hippocampus middle); SE_04925 (Brain - Cingulate gyrus); SE_07824 (Brain - Inferior temporal lobe); SE_03183 (Brain - Angular gyrus); SE_02565 (Astrocytes);	1E-89: Brain Cingulate Gyrus	0.00000000000000000000000000000000011: Cingulate cortex		6.1e-11	Yes
rs12520354-A / EUR	RASGFR2-AS	Intragenic	Risk-taking behavior	3e-17	0.0114	0.0087-0.0141 unit increase	30643258	GCST007325		Enhancer, Bipolar neurons, brain; ENSR00000183204 (chr5:80955800-80956401)		SE_33104 (Brain - Cingulate gyrus)		0.0000000001: Cingulate cortex			Yes
rs599550-A / EUR	TCF4	Intragenic	Depressed affect, mood disorders	4e-17	6.53	z-score increase	29942085	GCST006475	TCF4_2 (chr18:55588182-55588241) TCF4_3 (chr18:55588605-55588664)	Enhancer, neural progenitor cells, brain (GeneHancer Elite, Vista, MASTERMIND)	DE_00452: chr18:55401678-55401737; Depression	SE_06758 SE_06128 (Brain - Hippocampus middle); SE_08823 (Brain - Mid frontal lobe); SE_04894 (Brain - Cingulate gyrus); SE_07784 (Brain - Inferior temporal lobe); SE_03220 (Brain - Angular gyrus); SE_04070 (Brain - Anterior caudate), SE_33242 (H1-ESC)	1E-52; Brain Frontal Cortex	0.00000000011: Frontal cortex	2e-05		Yes
rs613872-C / EUR	TCF4	Intragenic	Loneliness	4e-17	0.0227669	0.017-0.028 unit decrease	29970889	GCST006924	TCF4_2 (chr18:55588182-55588241) TCF4_3 (chr18:55588605-55588664)	Enhancer, neural progenitor cells, brain (GeneHancer Elite, Vista, MASTERMIND)	DE_00452: chr18:55401678-55401737; Depression	SE_33242 (H1-ESC)	1E-12; Brain Cingulate Gyrus	0.0001: Cingulate cortex			Yes
rs8084280-T / EUR	DCC	Intragenic	Wellbeing, life satisfication	3e-16	0.010693542 unit increase	[0.0081-0.0133]	30643256	GCST007337	DCC_2 (chr18:52340148-52340207)	Enhancer, neural progenitor cell (ENCODE)			1.0E-09; Brain Cingulate Cortex	0.00000000011: Cingulate cortex		6.3e-10	Yes
rs11662271-T / EUR	DCC	Intragenic	Increased cognition	4e-16	0.0233 unit increase	[0.019-0.028]	30018396	GCST006572	DCC_2 (chr18:52340148-52340207)	Enhancer, prefrontal cortex, cingulate cortex; FANTOM: chr18:52341963-52342477, eRNA Score: 32, Cells: neural progenitor cells			1.55E-51; Brain Frontal Cortex	0.0000000001: Frontal cortex	1e-07		Yes
rs12967143-C / EUR	TCF4	Intragenic	Well being	9e-16	0.008096604 unit decrease	[0.0061-0.0101]	30643256	GCST007341	TCF4_1 (chr18:55401678-55401737) TCF4_9 (chr18:55401970-55402029) TCF4_4 (chr18:55403630-55403689)	Enhancer, prefrontal cortex, cingulate cortex (Vista, GeneHancer Elite)	DE_00452: chr18:55401678-55401737; Depression	SE_06758 SE_06128 (Brain - Hippocampus middle); SE_08823 (Brain - Mid frontal lobe); SE_04894 (Brain - Cingulate gyrus); SE_07784 (Brain - Inferior temporal lobe); SE_03220 (Brain - Angular gyrus); SE_04070 (Brain - Anterior caudate)	1E-11; Brain Frontal Cortex	0.0000000001: Frontal cortex	1e-05	1.1e-10	Yes
rs8181326-A / EUR	ARHGAP19, SLIT1	Intergenic	Risk-taking behavior	1e-15	0.016249152 unit decrease	[0.012-0.02]	30643258	GCST007324	SLIT1_4 (chr10:97185502-97185561)	Enhancer, Brain Hippocampus Middle, Brain Anterior Caudate, Brain Cingulate Gyrus (ENCODE)		SE_33104 (Brain - Cingulate gyrus)		0.00000001: Cingulate cortex			Yes
rs72930774-A / EUR	TCF4-AS2, TCF4	Intergenic	Risky sexual behavior measurement	2e-15	0.04191511 unit increase	[0.032-0.052]	30643258	GCST007326	TCF4_1 (chr18:55401678-55401737) TCF4_9 (chr18:55401970-55402029) TCF4_4 (chr18:55403630-55403689)	Enhancer, prefrontal cortex, cingulate cortex (Vista, GeneHancer Elite)	DE_00452: chr18:55401678-55401737; Depression	SE_06758 SE_06128 (Brain - Hippocampus middle); SE_08823 (Brain - Mid frontal lobe); SE_04894 (Brain - Cingulate gyrus); SE_07784 (Brain - Inferior temporal lobe); SE_03220 (Brain - Angular gyrus); SE_04070 (Brain - Anterior caudate)	1E-11; Brain Frontal Cortex	0.0000000001: Frontal cortex	1e-05	1.1e-10	Yes
rs2958162 / EUR	TCF4	Intragenic	Depressive symptoms	3e-15	1.51	1.45-1.57	30643256	GCST007339	TCF4_2 (chr18:55588182-55588241) TCF4_3 (chr18:55588605-55588664)	Enhancer, prefrontal cortex, cingulate cortex (Vista, GeneHancer Elite)	DE_00452: chr18:55401678-55401737; Depression	SE_06758 SE_06128 (Brain - Hippocampus middle); SE_08823 (Brain - Mid frontal lobe); SE_04894 (Brain - Cingulate gyrus); SE_07784 (Brain - Inferior temporal lobe); SE_03220 (Brain - Angular gyrus); SE_04070 (Brain - Anterior caudate)	1.36E-20; Brain Cingulate Gyrus	0.0000000001: Cingulate cortex			Yes
rs7949802-T / EUR	TMPRSS5, DRD2	Intergenic	Wellbeing, life satisfication	6e-15	0.011424591 unit decrease	[0.0086-0.0143]	30643256	GCST007337	ANKK1_1 (chr11:113387730-113387789)	Enhancer, H1 neuronal progenitor cells, brain, astrocytes, bipolar neurons; GH11J113505: chr11:113375857-113378219; (ENCODE, Ensemble, Vista, MASTERMIND); FANTOM: chr11:113375857-113376013 (chr11:113505135-113505291, eRNA Score: 2)			1E-06; Brain Hippocampus	0.0000000001: Hippocampus		3.3e-06	Yes
rs1660237-T / EUR	TCF4	Intragenic	Well being, positive affect	7e-15	0.00893267 unit increase	[0.0067-0.0112]	30643256	GCST007338		Enhancer, prefrontal cortex, cingulate cortex (Vista, GeneHancer Elite)	DE_00452: chr18:55401678-55401737; Depression			0.00001: Frontal cortex			Yes
rs674437-A / EUR	GRM5	Intragenic	Depressive symptoms	9e-15	0.00852854	[0.0064-0.0107] unit decrease	30643256	GCST007340		Enhancer, H1 progenitor neurons; ENSR00000438504 (chr11:89119401-89120000			1E-27; Brain Amygdala	0.0000000001: Amygdala	1.8e-09		Yes
rs624244 / EUR	TCF4	Intragenic	Risk-taking behavior	2e-14	0.0095 unit decrease	[0.0071-0.0119]	30643258	GCST007325	TCF4_2 (chr18:55588182-55588241) TCF4_3 (chr18:55588605-55588664)	Enhancer, prefrontal cortex, cingulate cortex (Vista, GeneHancer Elite)	DE_00452: chr18:55401678-55401737; Depression	SE_06352 SE_06762 (Brain - Hippocampus middle)SE_08840 (Brain - Mid frontal lobe)SE_04109 (Brain - Anterior caudate)SE_07745 (Brain - Inferior temporal lobe);SE_04840 (Brain - Cingulate gyrus)SE_03237 (Brain - Angular gyrus)	1.36E-20; Brain Cingulate Gyrus	0.0000000001: Cingulate cortex			Yes
rs8099160 / EUR	DCC	Intragenic	Recurrent depression (F33)	2e-14	7.638 z score increase		29942085	GCST006477	DCC_2 (chr18:52340148-52340207)	Enhancer, prefrontal cortex, cingulate cortex; FANTOM: chr18:52341963-52342477, eRNA Score: 32, Cells: neural progenitor cells			1E-12; Brain Cingulate Gyrus	0.0000000001: Cingulate cortex	1e-07	1e-21	Yes
rs674437-A / EUR	GRM5	Intragenic	Positive affect	2e-14	0.010211199 unit decrease	[0.0076-0.0128]	30643256	GCST007388		Enhancer, H1 progenitor neurons; ENSR00000438504 (chr11:89119401-89120000			1E-27; Brain Amygdala	0.0000000001: Amygdala	1.8e-09		Yes
rs599550-A / EUR	TCF4	Intragenic	Feeling "fed-up" measurement	3e-14	7.6 z score increase		29500382	GCST006947	TCF4_2 (chr18:55588182-55588241) TCF4_3 (chr18:55588605-55588664)	Enhancer, neural progenitor cells, brain (GeneHancer Elite, Vista, MASTERMIND)	DE_00452: chr18:55401678-55401737; Depression	SE_06758 SE_06128 (Brain - Hippocampus middle); SE_08823 (Brain - Mid frontal lobe); SE_04894 (Brain - Cingulate gyrus); SE_07784 (Brain - Inferior temporal lobe); SE_03220 (Brain - Angular gyrus); SE_04070 (Brain - Anterior caudate), SE_33242 (H1-ESC)	1E-52; Brain Cingulate Gyrus	0.0000000001: Cingulate cortex	2e-05
rs7117514-G / EUR	SHANK2	Intragenic	Recurrent depression (F33)	4e-14	1.01626	[1.01-1.02]	30718901	GCST007342		Enhancer, prefrontal cortex			1E-05; Brain Frontal Cortex	0.001: Frontal cortex			Yes
rs2163971-T / EUR	CADM2	Intragenic	Risky sexual behavior measurement	5e-14	0.017939975 unit increase	[0.013-0.023]	30643258	GCST007326		Enhancer, Brain: ENSR00000692682 (chr3:84983601-84985999, Type: Proximal)			1E-11; Brain Frontal Cortex	0.00000001: Frontal cortex
rs4936277-A / EUR	DRD2, TMPSS5	Intergenic	Alcohol use disorder, alcohol dependence	1e-13	7.44 z score increase		29942085	GCST008259	ANKK1_1 (chr11:113387730-113387789)	Enhancer, H1 neuronal progenitor cells, brain, astrocytes, bipolar neurons; GH11J113505: chr11:113375857-113378219; (ENCODE, Ensemble, Vista, MASTERMIND); FANTOM: chr11:113375857-113376013 (chr11:113505135-113505291, eRNA Score: 2)			1E-06; Brain Hippocmpus	0.000001: Nucleus Accumbens		4e-05
rs13357015 / EUR	RASGFR2	Intragenic	Smoking status	1e-13			30643251	GCST007468	RASGRF2_1 (chr5:80960623-80960682)	Enhancer, Bipolar Neuron, Brain, Astrocytes; GH05J080966		SE_33104 (Brain - Cingulate gyrus)	1E-10; Brain Cingulate Gyrus	0.0001: Cingulate cortex			Yes
rs17601612-C / EUR	DRD2, TMPSS5	Intergenic	Alcohol consumption	2e-13			30643258	GCST007328	ANKK1_1 (chr11:113387730-113387789)	Enhancer, H1 neuronal progenitor cells, brain, astrocytes, bipolar neurons; GH11J113505: chr11:113375857-113378219; (ENCODE, Ensemble, Vista, MASTERMIND); FANTOM: chr11:113375857-113376013 (chr11:113505135-113505291, eRNA Score: 2)			1E-06; Nucleus accumbens	0.000001: Nucleus Accumbens		4e-05
rs8084351 / EUR	DCC	Intragenic	Depressive symptom measurement	2e-13			29292387	GCST005323	DCC_2 (chr18:52340148-52340207)	Enhancer, prefrontal cortex, cingulate cortex; FANTOM: chr18:52341963-52342477, eRNA Score: 32, Cells: neural progenitor cells		SE_08791 (Brain - Mid frontal lobe)	1.0E-21; Brain Cingiulate Gyrus	0.0000000001: Cingulate cortex	1.5e-20	1e-05	Yes
rs61687445-A / EUR	DRD2, TMPSS5	Intergenic	Well being	2e-13	0.006787939 unit decrease	[0.005-0.0086]	30643256	GCST007341	TTC12_1 (chr11:113314539-113314598)	Enhancer, Bipolar neuron, Brain; ENSR00000045120 (chr11:113313800-113315601) (ENCODE, FANTOM, Ensmbl)			1E-37; Brain Anterior Caudate	0.0000000001: Anterior caudate			Yes
rs35738585 / EUR	DRD2, TMPSS5	Intergenic	Depressed affect	2e-13	0.01722 unit decrease	[0.013-0.022]	29942085	GCST006475	TTC12_1 (chr11:113314539-113314598)	Enhancer, Bipolar neuron, Brain; ENSR00000045120 (chr11:113313800-113315601) (ENCODE, FANTOM, Ensmbl)			1E-37; Brain Anterior Caudate	0.0000000001: Anterior caudate
rs9636107-G / EUR	TCF4	Intragenic	Schizophrenia	1e-12			26198764	GCST003048	TCF4_2 (chr18:55588182-55588241) TCF4_3 (chr18:55588605-55588664)	Enhancer, neural progenitor cells, brain (GeneHancer Elite, Vista, MASTERMIND)	DE_00452: chr18:55401678-55401737; Depression	SE_06758 SE_06128 (Brain - Hippocampus middle); SE_08823 (Brain - Mid frontal lobe); SE_04894 (Brain - Cingulate gyrus); SE_07784 (Brain - Inferior temporal lobe); SE_03220 (Brain - Angular gyrus); SE_04070 (Brain - Anterior caudate), SE_33242 (H1-ESC)	1E-20; Brain Cingulate Gyrus	0.0000000001: Cingulate cortex	2e-05
rs12968428-A / EUR	DCC	Intragenic	Recurrent depression (F33)	2e-12	7.065 z score increase		29942085	GCST06477	DCC_2 (chr18:52340148-52340207)	Enhancer, prefrontal cortex, cingulate cortex; FANTOM: chr18:52341963-52342477, eRNA Score: 32, Cells: neural progenitor cells		SE_08791 (Brain - Mid frontal lobe)	1.0E-21; Brain Cingiulate Gyrus	0.0000000001: Cingulate cortex	1.5e-20	1e-05
rs8138473 / EUR	SHANK3	Intragenic	Cognitive performance	3e-12	0.0194 unit decrease	[0.014-0.025]	30038396	GCST006570		Enhancer, neural progenitor cells, brain (GeneHancer Elite, Vista, MASTERMIND)		SE_08247 (Brain - Inferior temporal lobe)SE_53463 (Spleen)SE_03550 (Brain - Angular gyrus)SE_06357 (Brain - Hippocampus middle)SE_04497 (Brain - Anterior caudate) SE_09211 (Brain - Amygdala)	1E-20; Brain Amygdala	0.000000001: Amygdala	0.0001		Yes
rs619466-G / EUR	TCF4	Intragenic	Depressive symptoms	3e-12	0.010945462 unit increase	[0.0079-0.014]	30643256	GCST007340	TCF4_2 (chr18:55588182-55588241) TCF4_3 (chr18:55588605-55588664)	Enhancer, neural progenitor cells, brain (GeneHancer Elite, Vista, MASTERMIND)	DE_00452: chr18:55401678-55401737; Depression	SE_06758 SE_06128 (Brain - Hippocampus middle); SE_08823 (Brain - Mid frontal lobe); SE_04894 (Brain - Cingulate gyrus); SE_07784 (Brain - Inferior temporal lobe); SE_03220 (Brain - Angular gyrus); SE_04070 (Brain - Anterior caudate), SE_33242 (H1-ESC)	1E-20; Brain Cingulate Gyrus	0.0000000001: Cingulate cortex	2e-05		Yes
rs1431181-A / EUR	DCC	Intranegic	Recurrent depression (F33)	3e-12	6.958 z score increase		29942085	GCST06477	DCC_2 (chr18:52340148-52340207)	Enhancer, neural progenitor cell (ENCODE)			1.0E-09; Brain Cingulate Gyrus	0.0000000001: Cingulate cortex		6.3e-10	Yes
rs1261070-? / EUR	TCF4	Intragenic	Unipolar depression, mood disorders	6e-12	0.02838 unit decrease	[0.02-0.036]	29942085	GCST006475	TCF4_1 (chr18:55401678-55401737) TCF4_9 (chr18:55401970-55402029) TCF4_4 (chr18:55403630-55403689)	Enhancer, prefrontal cortex, cingulate cortex (Vista, GeneHancer Elite)	DE_00452: chr18:55401678-55401737; Depression	SE_06758 SE_06128 (Brain - Hippocampus middle); SE_08823 (Brain - Mid frontal lobe); SE_04894 (Brain - Cingulate gyrus); SE_07784 (Brain - Inferior temporal lobe); SE_03220 (Brain - Angular gyrus); SE_04070 (Brain - Anterior caudate)	1E-11; Brain Frontal Cortex	0.000000001: Frontal cortex	1e-05	1.1e-10	Yes
rs611439-? / EUR	TCF4	Intragenic	Unipolar depression, mood disorders	6e-12	0.02861 unit decrease	[0.02-0.037]	29942085	GCST006475	TCF4_1 (chr18:55401678-55401737) TCF4_9 (chr18:55401970-55402029) TCF4_4 (chr18:55403630-55403689)	Enhancer, prefrontal cortex, cingulate cortex (Vista, GeneHancer Elite)	DE_00452: chr18:55401678-55401737; Depression	SE_06758 SE_06128 (Brain - Hippocampus middle); SE_08823 (Brain - Mid frontal lobe); SE_04894 (Brain - Cingulate gyrus); SE_07784 (Brain - Inferior temporal lobe); SE_03220 (Brain - Angular gyrus); SE_04070 (Brain - Anterior caudate)	1E-11; Brain Frontal Cortex	0.00001: Frontal cortex	1e-05	1.1e-10	Yes
rs7231748-A / EUR	TCF4	Intragenic	Irratible mood	7e-12	6.87 z score decrease		29500382	GCST006941	TCF4_2 (chr18:55588182-55588241) TCF4_3 (chr18:55588605-55588664)	Enhancer, neural progenitor cells, brain (GeneHancer Elite, Vista, MASTERMIND)	DE_00452: chr18:55401678-55401737; Depression	SE_06758 SE_06128 (Brain - Hippocampus middle); SE_08823 (Brain - Mid frontal lobe); SE_04894 (Brain - Cingulate gyrus); SE_07784 (Brain - Inferior temporal lobe); SE_03220 (Brain - Angular gyrus); SE_04070 (Brain - Anterior caudate), SE_33242 (H1-ESC)	1E-20; Brain Cingulate Gyrus	0.0000000001: Cingulate cortex	2e-05	1e-11	Yes
rs4277413-A / EUR	DCC	Intragenic	Recurrent depression (F33)	1e-11	6.77 z score decrease		29942085	GCST06477	DCC_2 (chr18:52340148-52340207)	Enhancer, neural progenitor cell (ENCODE)			1.0E-09; Brain Cingulate Gyrus	0.0000000001: Cingulate cortex		6.3e-10	Yes
rs1050316 / EUR	MEF2D	Intragenic	Headache	2e-11	0.0098 unit decrease	[0.0069-0.0127]	29397368	GCST005337	MEF2D_2 (chr1:156490647-156490706) MEF2D_1 (chr1:156500765-156500824)	Enhancer, bipolar neurons, brain (ENCODE, Ensembl, dbSUPER, GeneHancer Double Eite); FANTOM: chr1:156502901-156503160, eRNA Score: 319; Cells: Neural progenitor cells		SE_04141 (Brain - Anterior caudate); SE_08791 (Brain - Mid frontal lobe); SE_05851 SE_06826 (Brain - Hippocampus middle); SE_04925 (Brain - Cingulate gyrus); SE_07824 (Brain - Inferior temporal lobe); SE_03183 (Brain - Angular gyrus); SE_02565 (Astrocytes);	1E-89: Brain Cingulate Gyrus	0.000001: Cingulate cortex		6.1e-11	Yes
rs139438618 / AFR	SEMA3A	Intragenic	Major depression and alcoholism	2e-11	0.869 unit increase		29071344	GCST005022	SEMA3A_2 (chr7:84194779-84194838) SEMA3A_1 (chr7:84194983-84195042)	Enhacner, Bipolar neurons, Brain, neural progenitor cells; ENSR00000214578 (chr7:84190600-84196801)			1E-10; Brain occiptal Cortex	0.0000000001: Nucleus Accumbens			Yes
rs8089865-A / EUR	DCC	Intragenic	Depressed affect, mood disorders	3e-11	6.624 z score increase		29942085	GCST06477	DCC_2 (chr18:52340148-52340207)	Enhancer, neural progenitor cell (ENCODE)			1.0E-09; Brain Cingulate Gyrus	0.00000001: Cingulate cortex		6.3e-10	Yes
rs12958048-A / EUR	TCF4	Intragenic	Recurrent depression (F33)	4e-11	1.03	[1.02-1.04]	29700475	GCST005839	TCF4_2 (chr18:55588182-55588241) TCF4_3 (chr18:55588605-55588664)	Enhancer, neural progenitor cells, brain (GeneHancer Elite, Vista, MASTERMIND)	DE_00452: chr18:55401678-55401737; Depression	SE_06758 SE_06128 (Brain - Hippocampus middle); SE_08823 (Brain - Mid frontal lobe); SE_04894 (Brain - Cingulate gyrus); SE_07784 (Brain - Inferior temporal lobe)SE_33496 (H2171); SE_03220 (Brain - Angular gyrus); SE_04070 (Brain - Anterior caudate)	1E-20; Brain Cingulate Gyrus	0.0000000001: Cingulate cortex	2e-05	1e-11	Yes
rs9636107 / EUR	TCF4	Intragenic	Autism spectrum disorder or schizophrenia	5e-11	1.06383	[1.04-1.09]	28540026	GCST004521	TCF4_1 (chr18:55401678-55401737) TCF4_9 (chr18:55401970-55402029) TCF4_4 (chr18:55403630-55403689)	Enhancer, prefrontal cortex, cingulate cortex (Vista, GeneHancer Elite)	DE_00452: chr18:55401678-55401737; Depression	SE_06758 SE_06128 (Brain - Hippocampus middle); SE_08823 (Brain - Mid frontal lobe); SE_04894 (Brain - Cingulate gyrus); SE_07784 (Brain - Inferior temporal lobe); SE_03220 (Brain - Angular gyrus); SE_04070 (Brain - Anterior caudate)	1E-11; Brain Frontal Cortex	0.0000000001: Frontal cortex	1e-05	1.1e-10	Yes
rs17598729-C / ASN	TCF4	Intragenic	Schizophrenia	9e-11	1.08932	[1.06-1.12]	30285260	GCST007201	TCF4_1 (chr18:55401678-55401737) TCF4_9 (chr18:55401970-55402029) TCF4_4 (chr18:55403630-55403689)	Enhancer, prefrontal cortex, cingulate cortex (Vista, GeneHancer Elite)	DE_00452: chr18:55401678-55401737; Depression	SE_06758 SE_06128 (Brain - Hippocampus middle); SE_08823 (Brain - Mid frontal lobe); SE_04894 (Brain - Cingulate gyrus); SE_07784 (Brain - Inferior temporal lobe); SE_03220 (Brain - Angular gyrus); SE_04070 (Brain - Anterior caudate)	1E-11; Brain Frontal Cortex	0.0000000001: Frontal cortex	1e-05	1.1e-10	Yes
rs4801157 / EUR	TCF4	Intragenic	Depressed affect, mood disorders	2e-10	0.01921 unit increase	[0.013-0.025]	29942085	GCST006475	TCF4_2 (chr18:55588182-55588241) TCF4_3 (chr18:55588605-55588664)	Enhancer, neural progenitor cells, brain (GeneHancer Elite, Vista, MASTERMIND)	DE_00452: chr18:55401678-55401737; Depression	SE_06758 SE_06128 (Brain - Hippocampus middle); SE_08823 (Brain - Mid frontal lobe); SE_04894 (Brain - Cingulate gyrus); SE_07784 (Brain - Inferior temporal lobe)SE_33496 (H2171); SE_03220 (Brain - Angular gyrus); SE_04070 (Brain - Anterior caudate)	1E-20; Brain Cingulate Gyrus	0.0000000001: Cingulate cortex	2e-05	1e-11	Yes
rs4384683-G / EUR	DCC	Intragenic	Chronic back pain	2e-10	1.03093	[1.02-1.04]	30261039	GCST007152	DCC_2 (chr18:52340148-52340207)	Enhancer, neural progenitor cell (ENCODE)			1.0E-09; Brain Cingulate Gyrus	0.0000000001: Cingulate cortex		6.3e-10	Yes
rs674437-A / EUR	GRM5, TYR	Intergenic	Neuroticism, vulnerability	3e-10	6.31 z score decrease		29500382	GCST006476		Enhancer, H1 progenitor neurons; ENSR00000438504 (chr11:89119401-89120000			1E-27; Brain Amygdala	0.0000000001: Amygdala	1.8e-09
rs4938021-T / EUR	DRD2 - TMPRSS5	Intergenic	Neuroticism, loneliness	4e-10	0.0232765	[0.016-0.031] unit increase	27089181	GCST003770	TMPRSS5_1 (chr11:113706292-113706351)	Enhancer, neural progenitor cell; GH11J11370: chr11:113705465-113707068)			1.0E-21; Brain Cingiulate Gyrus	0.0000000001: Cingulate cortex	1e-10		Yes
rs624244-A / EUR	TCF4	Intragenic	Risk taking dependency	7e-10	0.01678442 unit decrease	[0.011-0.022]	30643258	GCST007323	TCF4_1 (chr18:55401678-55401737) TCF4_9 (chr18:55401970-55402029) TCF4_4 (chr18:55403630-55403689)	Enhancer, prefrontal cortex, cingulate cortex (Vista, GeneHancer Elite)	DE_00452: chr18:55401678-55401737; Depression	SE_06758 SE_06128 (Brain - Hippocampus middle); SE_08823 (Brain - Mid frontal lobe); SE_04894 (Brain - Cingulate gyrus); SE_07784 (Brain - Inferior temporal lobe); SE_03220 (Brain - Angular gyrus); SE_04070 (Brain - Anterior caudate)	1E-11; Brain Frontal Cortex	0.0000000001: Frontal cortex	1e-05	1.1e-10	Yes
rs674437-A / EUR	GRM5, TYR	Intragenic	Neuroticism	8e-10	6.146 z score decrease		29942085	GCST006940		Enhancer, H1 progenitor neurons; ENSR00000438504 (chr11:89119401-89120000			1E-27; Brain Amygdala	0.0000000001: Amygdala	1.8e-09
rs7228159-A / EUR	TCF4	Intragenic	Feeling worry	1e-09	6.046 unit increase		29500382	GCST006950	TCF4_1 (chr18:55401678-55401737) TCF4_9 (chr18:55401970-55402029) TCF4_4 (chr18:55403630-55403689)	Enhancer, prefrontal cortex, cingulate cortex (Vista, GeneHancer Elite)	DE_00452: chr18:55401678-55401737; Depression	SE_06758 SE_06128 (Brain - Hippocampus middle); SE_08823 (Brain - Mid frontal lobe); SE_04894 (Brain - Cingulate gyrus); SE_07784 (Brain - Inferior temporal lobe); SE_03220 (Brain - Angular gyrus); SE_04070 (Brain - Anterior caudate)	1E-11; Brain Frontal Cortex	0.0000000001: Frontal cortex	1e-05	1.1e-10	Yes
rs61905363-T / EUR	DRD2	Intragenic	Depressive symptom measurement	1e-09	0.014688093 unit decrease	[0.0099-0.0194]	30643256	GCST007340	ANKK1_1 (chr11:113387730-113387789)	Enhancer, H1 neuronal progenitor cells, brain, astrocytes, bipolar neurons; GH11J113505: chr11:113375857-113378219; (ENCODE, Ensemble, Vista, MASTERMIND); FANTOM: chr11:113375857-113376013 (chr11:113505135-113505291, eRNA Score: 2)			1E-06; Brain Hippocampus	0.0000000001: Hippocampus		4e-05	Yes
rs4936277-G / EUR	DRD2, TMPSS5	Intragenic	Depressive symptom measurement	2e-09	0.006741934 unit decrease	[0.0045-0.0089]	30643256	GCST007340	ANKK1_1 (chr11:113387730-113387789)	Enhancer, H1 neuronal progenitor cells, brain, astrocytes, bipolar neurons; GH11J113505: chr11:113375857-113378219; (ENCODE, Ensemble, Vista, MASTERMIND); FANTOM: chr11:113375857-113376013 (chr11:113505135-113505291, eRNA Score: 2)			1E-06; Brain Hippocampus	0.0000000001: Hippocampus		8e-08	Yes
rs17041417-A / EUR	ASCL1	Intragenic	Neuroticism	2e-09	0.011447053 unit increase	[0.0077-0.0152]	30643258	GCST007339		Enhancer, neural stem progenitor cell			1E-16: Brain Amygdala	0.0000000001: Amygdala		5e-11	Yes
rs17041417-A / EUR	ASCL1	Intragenic	Depressive symptom measurement	2e-09	0.00732364 unit increase	[0.0049-0.0097]	30643258	GCST007340		Enhancer, neural stem progenitor cell			1E-16: Brain Amygdala	0.0000000001: Amygdala		5e-11	Yes
rs17041417-A / EUR	ASCL1	Intragenic	Positive affect	3e-09	0.008780573 unit increase	[0.0059-0.0117]	30643256	GCST007338		Enhancer, neural stem progenitor cell			1E-16: Brain Amygdala	0.0000000001: Amygdala		5e-11
rs9811546-A / EUR	CADM2	Intragenic	Feeling tense	6e-09	5.83 z score decrease		29500382	GCST006952		Enhancer, Brain: ENSR00000692682 (chr3:84983601-84985999, Type: Proximal)			1E11: Brain Cingulate Gyrus	0.0000000001: Cingulate cortex		6.1e-11	Yes
rs17041417-A / EUR	ASCL1	Intragenic	Wellbeing, life satisfication	6e-09	0.009325971 unit increase	[0.0062-0.0125]	30643256	GCST007337		Enhancer, Brain: ENSR00000692682 (chr3:84983601-84985999, Type: Proximal)			1E-16: Brain Amygdala	0.0000000001: Amygdala		1e-11
rs12575685 / EUR	SHANK2	Intragenic	Bipolar disorder	8e-09	1.07272	[1.05-1.1]	31043756	GCST008103		Enhancer, brain (chr11:70367951-70368077) FANTOM, Ensembl, VISTA			SE_69042 (H9 neurons)	0.000000001: Fetal brain, female		5e-07	Yes
rs2274316-C / EUR	MEF2D	Intragenic	Migraine	1e-08	1.07	[1.05-1.10]	23793025	GCST002081	MEF2D_2 (chr1:156490647-156490706) MEF2D_1 (chr1:156500765-156500824)	Enhancer, bipolar neurons, brain (ENCODE, Ensembl, dbSUPER, GeneHancer Double Eite); FANTOM: chr1:156502901-156503160, eRNA Score: 319; Cells: Neural progenitor cells		SE_04141 (Brain - Anterior caudate); SE_08791 (Brain - Mid frontal lobe); SE_05851 SE_06826 (Brain - Hippocampus middle); SE_04925 (Brain - Cingulate gyrus); SE_07824 (Brain - Inferior temporal lobe); SE_03183 (Brain - Angular gyrus); SE_02565 (Astrocytes);	1E-89: Brain Cingulate Gyrus	0.0000000001: Cingulate cortex		6.1e-11	Yes
rs775766-A / EUR	ROBO2	Intragenic	Recurrent depression (F33)	2e-08	5.659 z score increase		29942085	GCST006477		Enhancer, neural stem progenitor cell, embryonic human cerebral cortex		SE_33104 (Brain - Cingulate gyrus)		0.00000000000001: Cingulate cortex	1e-10		Yes
rs310763-C / EUR	SYN2	Intragenic	Depressive symptom measurement	3e-08	0.006332982 unit decrease	[0.0041-0.0086]	30643256	GCST007340	PPARG_2 (chr3:12287875-12287934) PPARG_3 (chr3:12288326-12288385) PPARG_1 (chr3:12289021-12289080)	Enhancer, bipolar neurons, brain (ENCODE, Ensembl, dbSUPER, GeneHancer Double Eite); FANTOM: chr1:156502901-156503160, eRNA Score: 319; Cells: Neural progenitor cells				0.0000000001: Frontal cortex			Yes
rs310763-C / EUR	SYN2	Intragenic	Well being, positive affect	3e-08	0.007597797 unit decrease	[0.0049-0.0103]	30643256	GCST007338	PPARG_2 (chr3:12287875-12287934) PPARG_3 (chr3:12288326-12288385) PPARG_1 (chr3:12289021-12289080)	Enhancer, bipolar neurons, brain (ENCODE, Ensembl, dbSUPER, GeneHancer Double Eite); FANTOM: chr1:156502901-156503160, eRNA Score: 319; Cells: Neural progenitor cells				0.0000000001: Frontal cortex
rs310763-C / EUR	SYN2	Intragenic	Wellbeing, life satisfication	3e-08	0.0062105684 unit decrease	[0.004-0.0084]	30643256	GCST007341	PPARG_2 (chr3:12287875-12287934) PPARG_3 (chr3:12288326-12288385) PPARG_1 (chr3:12289021-12289080)	Enhancer, bipolar neurons, brain (ENCODE, Ensembl, dbSUPER, GeneHancer Double Eite); FANTOM: chr1:156502901-156503160, eRNA Score: 319; Cells: Neural progenitor cells				0.0000000001: Frontal cortex
rs1016306-T / EUR	CADM2	Intragenic	Well being	5e-08	0.005018757 unit decrease	[0.0032-0.0068]	30643256	GCST007341		Enhancer, Brain: ENSR00000692682 (chr3:84983601-84985999, Type: Proximal)				0.0000000001: Amygdala			Yes
rs935526-T / EUR	ROBO2	Intragenic	Recurrent depression (F33)	5e-08	5.452 z score decrease		29942085	GCST006477		Enhancer, fronatl cortex, cingulate cortex, neurons; ENSR00000691539 (chr3:75936001-75936200,		SE_33104 (Brain - Cingulate gyrus)		0.01: Cingulate cortex	1e-10		Yes
rs161645-A / EUR	ENSG00000251574	Intergenic	Depression (quantitative trait)	8e-08			23290196	GCST001802									Yes
rs17211233-T / EUR	RASFGRF2	Intragenic	Response to ketamine in bipolar disorder or major depression (decrease in dissociation effects)	2.00E-07*	26.9757 unit decrease	[17.75-36.2]	30552316	GCST007317	RASGRF2_1 (chr5:80960623-80960682)	Enhancer, Bipolar Neuron, Brain, Astrocytes; GH05J080966		SE_33104 (Brain - Cingulate gyrus)		0.00000000000000000000000001: Cingulate cortex	1e-10	2e-05	Yes
rs11214606 / EUR	DRD2	Intragenic	Response to antipsychotic treatment in schizophrenia (working memory)	5.00E-07*			21107309	GCST000883	TMPRSS5_1 (chr11:113706292-113706351)	Enhancer, neural progenitor cell; GH11J11370: chr11:113705465-113707068)			1.0E-21; Brain Anterior Caudate	0.0000000001: Anterior caudate		5e-18	Yes
rs1400237 / EUR	ROBO2	Intragenic	Response to ketamine in bipolar disorder or major depression (increase in dissociation effects)	2.00E-06*	21.4345 unit increase	13.27-29.6	30552316	GCST007317		Enhancer, fronatl cortex, cingulate cortex, neurons; ENSR00000691539 (chr3:75936001-75936200,		SE_33104 (Brain - Cingulate gyrus)		0.000000001: Cingulate cortex	1e-10		Yes
rs1846786-T /EUR	ENSG00000225960	Intergenic	Response to ketamine in bipolar disorder or major depression (decrease in dissociation effects)	3.00E-06*	13.9838 unit decrease	[8.54-19.43]	30552316	GCST007317									Yes
rs4855976 / EUR	ROBO2	Intragenic	Response to ketamine in bipolar disorder or major depression (increase in dissociation effects)	8.00E-06*	23.7477 unit increase	[14.02-33.48]	30552316	GCST007317		Enhancer, fronatl cortex, cingulate cortex, neurons; ENSR00000691539 (chr3:75936001-75936200,		SE_33104 (Brain - Cingulate gyrus)		0.000000001: Cingulate cortex	1e-10		Yes
rs79749176- A / EUR	SLC22A15	Intragenic	Response to ketamine in bipolar disorder or major depression (increase in antidepressant effects)	9.00E-06*	39.0894 unit increase	[22.49-55.69]	30552317	GCST007316	SLC22A15_1 (chr1:115976484-115976543)	Enhancer, frontal cortex(chr1:116520279-116520650)		SE_06669 SE_06902 (Brain - Hippocampus middle)SE_05076 (Brain - Cingulate gyrus)SE_09933 (CD14+ monocytes)SE_03600 (Brain - Angular gyrus)SE_04498 (Brain - Anterior caudate)SE_08098 (Brain - Inferior temporal lobe)	1E-08; Brain Anterior Caudate	0.0000000001: Anterior caudate	1e-10		Yes
																	Yes
*Significance boosed by network analysis: Lee I et al (2011). Prioritizing candidate disease genes by network-based boosting of genome-wide association data. Genome Research, 21(7), 1109-1121.
[1] Buniello, A., MacArthur, J. A. L., Cerezo, M., Harris, L. W., Hayhurst, J., Malangone, C., ... & Suveges, D. (2018). The NHGRI-EBI GWAS Catalog of published genome-wide association studies, targeted arrays and summary statistics 2019. Nucleic acids research, 47(D1), D1005-D1012.
[2] Braschi, B., Denny, P., Gray, K., Jones, T., Seal, R., Tweedie, S., ... & Bruford, E. (2018). Genenames. org: the HGNC and VGNC resources in 2019. Nucleic acids research, 47(D1), D786-D792.
[3] Dreos, R., Ambrosini, G., Groux, R., Cavin Périer, R., & Bucher, P. (2016). The eukaryotic promoter database in its 30th year. Nucleic acids research, 45(D1), D51-D55.
[4] Forrest, A. R., Kawaji, H., Rehli, M., Baillie, J. K., De Hoon, M. J., Haberle, V., ... & Andersson, R. (2014). A promoter-level mammalian expression atlas. Nature, 507(7493), 462.
[5] Umarov, R., Kuwahara, H., Li, Y., Gao, X., & Solovyev, V. (2018). PromID: human promoter prediction by deep learning. arXiv preprint arXiv:1810.01414.
[6] Belokopytova, P., Mozheiko, E., Nuriddinov, M., Fishman, D., & Fishman, V. (2019). Quantitative prediction of enhancer-promoter interactions. bioRxiv, 541011.
[7] Fishilevich, S., Nudel, R., Rappaport, N., Hadar, R., Plaschkes, I., Iny Stein, T., ... & Lancet, D. (2017). GeneHancer: genome-wide integration of enhancers and target genes in GeneCards. Database, 2017.
[8] Cunningham, F., Achuthan, P., Akanni, W., Allen, J., Amode, M. R., Armean, I. M., ... & Cummins, C. (2018). Ensembl 2019. Nucleic acids research, 47(D1), D745-D751.
[9] Chen, L., Fish, A. E., & Capra, J. A. (2018). Deep learning reveals evolutionary conservation and divergence of sequence properties underlying gene regulatory enhancers across mammals. bioRxiv, 110676.
[10] Stelzer, G., Rosen, N., Plaschkes, I., Zimmerman, S., Twik, M., Fishilevich, S., ... & Kaplan, S. (2016). The GeneCards suite: from gene data mining to disease genome sequence analyses. Current protocols in bioinformatics, 54(1), 1-30.
[11] Rappaport, N., Twik, M., Plaschkes, I., Nudel, R., Iny Stein, T., Levitt, J., ... & Lancet, D. (2016). MalaCards: an amalgamated human disease compendium with diverse clinical and genetic annotation and structured search. Nucleic acids research, 45(D1), D877-D887.
[12] Khan, A., & Zhang, X. (2015). dbSUPER: a database of super-enhancers in mouse and human genome. Nucleic acids research, 44(D1), D164-D171.
[13] Cai, L., Huang, T., Su, J., Zhang, X., Chen, W., Zhang, F., ... & Chou, K. C. (2018). Implications of newly identified brain eQTL genes and their interactors in Schizophrenia. Molecular Therapy-Nucleic Acids, 12, 433-442.
[14] GTEx Consortium. (2015). The Genotype-Tissue Expression (GTEx) pilot analysis: multitissue gene regulation in humans. Science, 348(6235), 648-660.
[15] Zheng, X., & Zheng, Y. (2017). CscoreTool: fast Hi-C compartment analysis at high resolution. Bioinformatics, 34(9), 1568-1570.
[16] Forcato, M., Nicoletti, C., Pal, K., Livi, C. M., Ferrari, F., & Bicciato, S. (2017). Comparison of computational methods for Hi-C data analysis. Nature Methods, 14(7), 679.
[17] https://medicine.umich.edu/dept/computational-medicine-bioinformatics/events/201807/bioinformatics-phd-thesis-defense
[18] Ashoor, H., Kleftogiannis, D., Radovanovic, A., & Bajic, V. B. (2015). DENdb: database of integrated human enhancers. Database, 2015.
[19] Lee D, Gorkin DU, Baker M, Strober BJ, Asoni AL, McCallion AS, Beer MA (2015): A method to predict the impact of regulatory variants from DNA sequence. Nat Genet. 47: 955–961
[20] Li S, Alvarez RV, Sharan R, Landsman D, Ovcharenko I (2017): Quantifying deleterious effects of regulatory variants. Nucleic Acids Res. 45: 2307–2317.
[21] Quang D, Xie X (2016): DanQ: a hybrid convolutional and recurrent deep neural network for quantifying the function of DNA sequences. Nucleic Acids Res. 44: e107.
[23] Kelley DR, Snoek J, Rinn JL (2016): Basset: learning the regulatory code of the accessible genome with deep convolutional neural networks. Genome Res. 26: 990–999.
[24] Han B, Park M, Chen X (2010): A Markov blanket-based method for detecting causal SNPs in GWAS. BMC Bioinformatics. 11 Suppl 3: S5.
